# Moderate High Temperature is Beneficial or Detrimental Depending on Carbon Availability in the Green Alga *Chlamydomonas reinhardtii*

**DOI:** 10.1101/2022.12.04.519034

**Authors:** Ningning Zhang, Benedikt Venn, Catherine E. Bailey, Ming Xia, Erin M. Mattoon, Timo Mühlhaus, Ru Zhang

## Abstract

High temperatures impair plant and algal growth and reduce food and biofuel production, but the underlying mechanisms remain elusive. The unicellular green alga *Chlamydomonas reinhardtii* is a superior model to study heat responses in photosynthetic cells due to its fast growth rate, many similarities in cellular processes to land plants, simple and sequenced genome, and ample genetic and genomics resources. Chlamydomonas grows in light by photosynthesis and/or with the externally supplied organic carbon source, acetate. Most of the published research about Chlamydomonas heat responses used acetate-containing medium. Understanding how organic carbon sources affect heat responses is important for the algal industry but understudied. We cultivated Chlamydomonas wild-type cultures under highly controlled conditions in photobioreactors at control of 25°C, moderate high temperature of 35°C, or acute high temperature of 40°C with and without constant acetate supply for 1- or 4-days. Our results showed that 35°C increased algal growth with constant acetate supply but reduced algal growth without sufficient acetate. The overlooked and dynamic effects of 35°C could be explained by induced carbon metabolism, including acetate uptake and assimilation, glyoxylate cycle, gluconeogenesis pathways, and glycolysis. Acute high temperature at 40°C for more than 2 days was lethal to algal cultures with and without constant acetate supply. Our research provides insights to understand algal heat responses and help improve thermotolerance in photosynthetic cells.

**Highlight:** We revealed the overlooked, dynamic effects of moderate high temperature in algae depending on carbon availability and demonstrated the importance of carbon metabolism in thermotolerance of photosynthetic cells.
