## Supplemental_Dataset_3 for "Moderate High Temperature is Beneficial or Detrimental Depending on Carbon Availability in the Green Alga *Chlamydomonas reinhardtii*": Medium.xlsx

### Sheet: Medium
Term	TotalNumberOfFunctionalTerms	TotalNumberOfDETrancripts	NumberOfTranscriptsInBin	NumberOfDETranscriptsInBin	PValue	FDR	AvailableTrivialNamesInBin
S-assimilation	23520	303	30	2	0.056804	0.195264	ARS6;ARS8;ARS9;ATS2;SAC1;SIR3;ATS1;ARS10;ARS11;ARS12;ARS13;ARS14;ARS15;SULP3;ARS16;VPS18;ARS3;ARS5;ARS18;SIR4;ARS7;MET16;ARS1;ARS2;APK1
S-assimilation.APS	23520	303	21	2	0.029565	0.135506	ARS6;ARS8;ARS9;ATS2;SAC1;ATS1;ARS10;ARS11;ARS12;ARS13;ARS14;ARS15;ARS16;VPS18;ARS3;ARS5;ARS18;ARS7;ARS1;ARS2
minor CHO metabolism	23520	303	343	5	0.4535	0.629755	IPP1;ATR2;MAPKKK8;XYK1;MAPKKK11;FAP204;MLO1;CSB8;MPI1;PTK24;FAP39;RJL1;RAB6;CGL53;CAM8;MAPKKK6;LPA1;UXS1;PDX2;EFG11;CAM1;FAP272;INO1;GSL3;CAM9;CALS2;CALS1;CPK2;RAB11;RAN1;MAPKKK3;GSL4;TRX14;CGL92;CPLD3;GSL1;PGA2;UTP1;FTT2;AEP1;RAB23;MKP2;CGL121;UGD2;COA4;CAM11;CPK4;ARL13;GSL2;EFH3;RAB7;MAPKKKK1;ADH3;CDPK9;CGL79;GNOM;MAPKKK5;UGD1;ADH6;MAPKKK1;ATF1;FAP356;MAPKKK2;FAP329;CGL12;FRK1;RAB18;RHM1;FAP354…
protein	23520	303	2498	35	0.324717	0.614472	PUS4;CGL122;SRR6;PTK10;PTK19;PTK19;PTK19;TSM1;DEG1;CPLD29;ATR2;PRPL1;HEL10;HEL10;MAPKKK8;CLPB3;RPL15;SEC24A;CLPB2;CLPB2;DEG2;FKB42;FKB42;TPR1;SRP19;SRP19;VPS11;FKB21;PUS9;FKB16-8;FKB16-8;FKB16-6;EIF5A;RPN6;CGL103;EIF2G;SNAPA1;RFA2;RPL10A;RPL10A;RPL10A;ARL5;RPS3;ATG3;EIF1A;MAPKKK11;MAPKKK11;CDJ4;AOD1;CYN18-1;RPS19;CNK9;CNK9;DNJ26;DNJ26;DNJ26;PRPL17;DEG5;DEG5;CAL2;MOT15;CSK3;RSP12;RPL27A;RPL27A;PTK…
protein.degradation	23520	303	653	15	0.0228512	0.135506	DEG1;CLPB2;DEG2;RPN6;CGL103;ATG3;AOD1;DEG5;DEG5;CAL2;MOT15;CEP6;UBC13;UBC13;UBC4;UBC14;CPLD17;CLPC1;RBL7;RSEP2;CGL110;MMP13;RBL1;VLE1;RBL6;UBC8;PKL1;UBC3;SUB5;MMP19;ASP2;DEG7;SUB6;CEP3;CLPR4;DEGO1;MMP20;FHL1;FHL1;DEG4;MMP8;FAP350;EGY1;RPT6;ASP1;CEP2;UBC2;OTU3;RBL10;POA3;SUB9;SUB8;MAP1D;UBC16;SPP1C;TSP4;CTPA2;CTPA2;SPP1B;SPP1B;MMP25;CDC48;RPS27A;OTU4;GGH2;RPN3;RPN8;PBA1;MAP1A;PBG1;LON1;PBB1;UBC17;…
protein.degradation.metalloprotease	23520	303	89	4	0.0280855	0.135506	RSEP2;MMP13;MMP19;MMP20;FHL1;MMP8;MAP1D;MMP25;MAP1A;MMP23;FHL3;MMP7;MMP10;FHL2;MMP3;RAT2;CGL90;MMP5;FTSH1;CAV8;FTSH3;PREP1;FTSH4;THO2;LKHA4;MMP29;MMP4;MMP31;FTSH11;MMP32;MMP15;MMP6;NRX4;MAP2;MMP9;MMP33;CPLD6;MMP1;FTSH2;RSEP1;FTSH9;MMP17
cell	23520	303	769	11	0.404984	0.618725	SMC2;COG7;PHB1;PHB1;COPD1;IFT20;RIB72;DLU1;FKB21;VPS5C;TFC-E;TFC-E;FKB16-6;SYP72;SYP71;CHC1;RAD51C;CYN18-1;DHC5;DHC4;GSP1;DIC5;FAP101;RSP12;RSP12;POC1;POC1;MOT11;CYCU1;COPB2;FTSZ1;PEX19;FAP265;SSA11;FAP112;DRC10;DHC9;CYN40;DLT3;FTSZ2;IFT27;FBB7;DHC13;DHC13;FAP17;TOG1;CLASP;GUM1;FAP185;TTL6;KAT2;POC5;KIN15-1;FAP262;FOR1;FAP69;KIN4-1;DLE1;DLE1;PRMT1;BLD2;BLD2;BLD2;ANK22;KIL14;CYCC1;CYN26;PLAP5;NAP1…
DNA	23520	303	361	3	0.846543	0.890381	SMC2;HEL10;TIE1;RFA2;RAD51C;HTV1;HTV1;PHR2;SEC14;MOT19;RRP6;RRP6;POLI1;CPLD70;XRN2;HEL13;HEL14;CGLD3;HEL16;HEL16;PUS21;TOP1;MCM6;PRD1;HEL17;HEL17;PSO2;HEL19;HEL20;RAD54A;RAD54A;RAD50;RAD17;HTV2;HTV2;ORC2;POLA1;HEL22;HEL22;HBV1;HBV1;HBV1;TOP4;HEL23;MLH2;SRP43;HAV1;HAV1;HAV1;MSH6;MSH1;RFC4;POL1-1;HEL44;DNL4;DNL6;ELG38;MND1;XRN1;HEL27;RPH1;ORC6;MCM3;ORN1;CGL45;HEL31;POLA4;HEL34;MCM4;HEL35;RRP40;XPD4…
DNA.synthesis/chromatin structure	23520	303	216	3	0.528473	0.630217	SMC2;HEL10;TIE1;RFA2;HTV1;HTV1;RRP6;CPLD70;HEL13;HEL14;CGLD3;HEL16;PUS21;TOP1;MCM6;PRD1;HEL17;HEL19;HEL20;RAD54A;HTV2;HTV2;ORC2;POLA1;HEL22;HBV1;HBV1;HBV1;TOP4;HEL23;SRP43;HAV1;HAV1;HAV1;RFC4;POL1-1;HEL44;DNL6;HEL27;ORC6;MCM3;CGL45;HEL31;POLA4;HEL34;MCM4;HEL35;XPD4;DNL1;HEL38;RFC2;MCM2;CGL107;HEL41;ORC5;AGE2;POLG1X;DNL4;POLD2;MRCE1;POLQ2;XPD3;HEL45;POLZ1;RAD21;TOP3;TOP1A;ORC1;MCM7;TOP2;DLE2;MAG1;…
RNA	23520	303	993	8	0.944751	0.944751	RPP30;HLM4;HKR2;PUS9;RPC1;RPC1;RPB8;LAL2;MOB1;POC1;POC1;POC1;HLM6;HDA1;HEL11;HEL11;HEL11;SWB1;HEL12;SMP11;AGO1;DCL1;CGL58;CGL58;CGL58;CGL43;ICL2;RWP4;RWP11;CPLD70;SMP6A;XRN2;CAF1;CAF1;HDA2;HEL14;HEL14;HDA3;TCB1;HDA4;LSM7;MOT1;SRS3;RWP12;ANK22;HEL8;HEL8;HDZ1;RPH3;CRB3;MOT51;ASP2;UFD1b;TF2H2;TF2H2;HDA16;E2F1;RWP7;LNM1;HAT2;RPH2;VPS46;HEL20;HEL21;RAD54A;CGLD31;RPOD;RPOD;RPOD;RAD10;HLM8;RNB1;DMC2;OPR…
protein.postranslational modification	23520	303	932	15	0.223674	0.534873	SRR6;PTK10;PTK19;PTK19;PTK19;ATR2;MAPKKK8;MAPKKK11;MAPKKK11;CNK9;CNK9;CSK3;PTK11;PTK11;STT7;STT7;DBR1;DYRK1;PTK24;PTK24;MPA4;PTK16;PTK16;FAP332;DSP8;PIGK;MAPKKK6;MAPKKK6;CCT5;PTK7;ANK7;ANK7;PIMT2;FAP262;FAP262;PKL1;PTK3;CPN10;SRR7;CKS1;DSP7;MAPKKK3;PIMT1;PPP16;PHOT1;GIT2;FAP79;SNF1;SNF1;FAP313;SRR10;ALK2;ALK2;CSR2;CNK4;CNK4;PTK25;MAPKK1;MAPKK1;NMT1;PKY1;PKY1;ARL4;MSRA2;MKP2;CNK3;CNK3;CDKG1;CDKG1;…
protein.postranslational modification.kinase	23520	303	246	4	0.391028	0.614472	SRR6;PTK19;PTK19;ATR2;MAPKKK11;CNK9;PTK11;STT7;PTK24;PTK16;MAPKKK6;ANK7;FAP262;SRR7;CKS1;FAP79;SNF1;SRR10;ALK2;CNK4;MAPKK1;PKY1;CNK3;CDKG1;SRR26;CDPKK1;CNK8;CDPK9;KCN5;MAPKKK5;COQ8;WEE1;CDKH1;CDKB1;SRR11;SRR2;DSP6;MLK1;ATG1;KDG4;ALK5;ALK6;CNK5;RPK1;CDK1;CDKA1;CDKI1;GSK3;MAPK3;CSK2;SAC3;MAPKKK7;FAP403;CNK2;ITPK2;MAPKKK9;MAPKKK9;MAPKKK9;FAP377;ROC104;SMG1;MAPK1;PTK9;FAP352;MAPKKK10;MAPKKK12;CDPK4;M…
RNA.regulation of transcription	23520	303	585	5	0.875363	0.891574	HLM4;HKR2;RPC1;MOB1;POC1;POC1;HLM6;HDA1;SWB1;AGO1;CGL58;CGL58;CGL58;ICL2;RWP4;RWP11;HDA2;HDA3;TCB1;HDA4;MOT1;RWP12;ANK22;HDZ1;MOT51;ASP2;TF2H2;HDA16;E2F1;RWP7;LNM1;HAT2;VPS46;RAD54A;RPOD;RPOD;RAD10;HLM8;DMC2;OPR18;ICL3;AGO2;VPS2A;RWP8;CGL109;CCR4;WRK1;FAP178;CGL106;DMC3;DMC7;CGL55;HAT3;HAT3;CGLD10;ROC40;ROC40;RWP2;HDA13;TAF1;DMC4;GIP1;HDA5;RWP6;ROC59;RWP9;MRL1;PIGL;RRM5;NOT2;RPC34;HLM12;ADH3;DP1;…
signalling	23520	303	511	7	0.488086	0.629755	PTK10;PTK19;PTK19;PTK19;ATR2;MAPKKK8;CYG45;CSL;CSL;MAPKKK11;CDJ4;PDE23;PDE22;POC1;PDE9;PTK24;FAP39;RJL1;PDE28;PDE27;PDE6;RAB6;PDE25;PTK16;CAM8;ANK7;LPA1;PTK3;EFG11;CAM1;FAP272;CGLD13;ITPK1;RAB11;RAN1;MAPKKK3;TRX14;PHOT1;PDE21;CGL92;DAW1;SNF1;FXL9;FXL8;DRP1;PIK1;PIK1;PDK3;CYG63;CYG64;MAPKK1;TOC34;PDK1;FTT2;RAB23;TIC62;NUOAF4;PDK2;EFG3;PDE11;CPH1;ARL13;PTK4;PIK3;RAB7;CYA8;CYA8;CYA8;CYA8;FXL4;PTK1;C…
protein.degradation.autophagy	23520	303	9	2	0.00560954	0.0771312	ATG3;ATG9;ATG4;ATG12;ATG6;ATG5;ATG8
cell.motility	23520	303	290	4	0.515254	0.629755	PHB1;IFT20;RIB72;DLU1;DHC5;DHC4;GSP1;DIC5;FAP101;RSP12;POC1;MOT11;FAP265;SSA11;FAP112;DRC10;DHC9;DLT3;IFT27;FBB7;DHC13;DHC13;FAP185;TTL6;POC5;FAP69;DLE1;DLE1;BLD2;CAM1;RIB43;DLL1;CPC1;VIP2;FAP53;FAP160;DII2;UNI3;POC11;MOT6;IFT80;RSP1;FAP25;IFT52;FAP147;IFT122;PF20;FAP162;DHC6;BLD10;RSP10;IFT46;FAP75;DHC1B;IFT43;FAP119;BBS2;FTT2;FA1;FAP46;DHC3;BBS5;FAP279;IFT139;FAP74;SRR27;MOT4;FAP23;SSA6;VFL3;RW…
cell.motility.eukaryotes	23520	303	290	4	0.515254	0.629755	PHB1;IFT20;RIB72;DLU1;DHC5;DHC4;GSP1;DIC5;FAP101;RSP12;POC1;MOT11;FAP265;SSA11;FAP112;DRC10;DHC9;DLT3;IFT27;FBB7;DHC13;DHC13;FAP185;TTL6;POC5;FAP69;DLE1;DLE1;BLD2;CAM1;RIB43;DLL1;CPC1;VIP2;FAP53;FAP160;DII2;UNI3;POC11;MOT6;IFT80;RSP1;FAP25;IFT52;FAP147;IFT122;PF20;FAP162;DHC6;BLD10;RSP10;IFT46;FAP75;DHC1B;IFT43;FAP119;BBS2;FTT2;FA1;FAP46;DHC3;BBS5;FAP279;IFT139;FAP74;SRR27;MOT4;FAP23;SSA6;VFL3;RW…
cell.cycle	23520	303	105	3	0.153835	0.402901	PHB1;FKB21;FKB16-6;CYN18-1;RSP12;CYCU1;CYN40;FAP262;PRMT1;CYCC1;CYN26;CKS1;CYCA1;ORC2;CYN57;CYCD5;CYN20-5;CYN51;CDKG1;CYCD3;CYN20-1;CYCD2;CYN23;CYN37;CYCL1;PIN3;CYCB1;CDKC1;FKB17-1;FKB62;CDH1;CYCD4;CYCM1;CYN71;CYN65;CYN53;CYN52;CDKA1;CYCAB1;FKB18;ATR1;CYCD1;FKB15-4;FKB15-2;FKB15-1;CYN59;CYN59;CDKI1;CYN20-3;CYN18-2;TOPBP1;PHB2;FKB99;CYN22;LF5;CYN28;PRMT2;CYN13;CYN20-2;SMG1;FKBP12;CYN19-3;CYN19-2;C…
RNA.processing	23520	303	265	2	0.858004	0.890381	RPP30;POC1;HEL11;HEL11;HEL11;HEL12;SMP11;DCL1;CPLD70;SMP6A;XRN2;CAF1;HEL14;HEL14;LSM7;HEL8;HEL8;RPH3;UFD1b;RPH2;HEL20;HEL21;CGLD31;RNB1;PNP1;PRP17;CGLD33;SMPF;SMP6B;UTP1;CWC22;HEL44;SUV3;SRS7;XRN1;RPH1;HEN2;HEL28;HEL29;HEL29;RME1;RRM5;PAR1;HEL34;HEL47;HEL38;HEL38;DCL3;HEL39;HEL41;HEL40;TRZ1;PAP1;PAP1;MRCE1;SMP3;PAP9;MAC1;SRS4;MBB1;RRP43;LSM2;SMP4;SMP1;PAP5;UPF3;TEF20;HEL51;ALD6;RNB2;RRP4;PRP8;HEL…
PS	23520	303	261	7	0.052995	0.194315	RB60;FBA2;PHC38;HLA3;ATS2;LHCB7;TEF4;FBA4;NIP1;RBCS1;RBCS2;STT7;LCI16;CPL23;TEF11;TEF10a;CGLD22;LHCBM5;LCI1;ANR1;GYX1;PTOX2;ULP1;LCI24;TEF8;PCY1;CPLD43;FDX6;CPLD28;SEBP1;RPI1;GCST;HYD3;HYDA1;CGL30;TL19;NAR1.3;SGA1;ELIP5;CCP2;LCID;LCIE;LHCBM1;RCA1;CPN60A;LHCBM3;PSB27;PSB27;PGR5;FBA3;PSAD;PHC36;PHC5;TLA1;TEF17;OHP2;OHP2;GCSH;GCSH;TEF14;PSAE;ATPC;ATPC;CEM1;PSBR;NAB1;LHCA8;HCF136;PHC3;LHCA6;PSBP9;LCI…
PS.lightreaction	23520	303	164	3	0.3541	0.614472	RB60;ATS2;LHCB7;TEF4;NIP1;STT7;LCI16;CPL23;TEF11;TEF10a;CGLD22;LHCBM5;ANR1;PTOX2;ULP1;TEF8;PCY1;CPLD43;FDX6;CPLD28;HYD3;HYDA1;CGL30;TL19;ELIP5;LHCBM1;LHCBM3;PSB27;PSB27;PGR5;PSAD;TLA1;TEF17;OHP2;OHP2;TEF14;PSAE;ATPC;ATPC;PSBR;NAB1;LHCA8;HCF136;LHCA6;PSBP9;LHCA1;LHCBM4;LHCBM9;LHCBM8;LHCBM6;HYDG1;HYDEF1;LHCA5;FDX3;RBD1;CDJ2;TEF18;PSBP6;CPLD47;PSAH;PSAO1;FDX4;PGRL1;PGRL1;LHCA9;UAP1;LPA1;PTOX1;MCA1;T…
lipid metabolism	23520	303	228	4	0.338532	0.614472	MCT2;PLA2;PDAT1;GPD9;DGAT1;PYK5;PLSB1;PLSB1;PYK4;DLA2;FAP190;PGP3;PGP3;KAR1;CGL111;TGL7;SQS1;SQS1;PGA1;GDP4;PCT1;GPD2;GPD3;CGLD15;PDH2;HAD1;GDP6;FAD5C;BKT1;TGL2;FAE1;FAE1;ACS1;PGA2;PYK3;PIS1;FAT1;PYC1;GPD4;CGL69;CFA1;ETK1;ETK1;ENR1;LCL1;KDG1;FAE3;FAE3;FAE4;BTA1;TGL12;KDG3;KAS2;TGL13;TGL14;ACS3;CARB1;CARB1;BCC3;NUOA9;CPLD27;FAD5A;VTE5;CPLD19;TEF21;FAP12;KAS3;KDG4;KDG4;KDG4;GTR24;ERG6;KDG5;PKS1;DES…
TCA / organic transformation	23520	303	50	2	0.135713	0.373211	ACLB1;ACH1;PDC2;MDY3;IDH2;DLA2;SCLA1;PDH2;MDN1;MDN1;IDH3;CAH2;CAH1;CAH5;CAH4;ACLA1;MME6;DLA3;FUM1;PYC1;SDH2;MME1;MDY2;MDY2;PDC1;OGD2;OGD2;DLA1;CAH8;MDY5;CAH3;DLD1;MDY4;CAH6;CIS1;DLD2;OGD1;FUM2;SDH3;MME5;CAH7;MME3;MME2;PDH1;SCLB1;IDH1;IDH1
protein.degradation.ubiquitin	23520	303	302	4	0.547166	0.630217	RPN6;CGL103;UBC13;UBC13;UBC4;UBC14;CGL110;RBL6;UBC8;PKL1;UBC3;FAP350;RPT6;UBC2;POA3;UBC16;CDC48;RPS27A;RPN3;RPN8;PBA1;PBG1;PBB1;UBC17;UBC10;POA6;UBQ6;UBQ6;KAT1;UBQ5;CUL1;RPT2;UBC20;DDB1;UBC18;CPL16;UBC19;UBC19;POA2;UBQ3;UBQ3;FAP124;UBQ2;UBQ2;FHL2;MOT39;RPL40;RPT5;CGL153;MOT42;KAT3;APC2b;PBE1;UBQ1;RPN11;CGL82;UBC1;UBC21;UBC21;SDIR1;SKP1;UBC22;CUL2;TLP1;PBA2;APC4;UBC7;UBC23;RBX1;APC6;UBQ7;UBQ7;UBC2…
transport	23520	303	565	12	0.0633364	0.204912	SCAMP5;MCP6;MFT10;HLA3;MRS1;MRP5;CSE16;EYE3;NRT2.6;AMT7;APE2;SEC14;AOT2;AOT1;FAP39;KCN4;PTB4;PTB5;PTB12;PTB9;MOT19;GRX6;MTP1;BET3;TRS31;CGL58;MTP4;MTP3;MTP2;PMA3;PMA3;PMA4;PMA4;AOT3;SEC61A;MPC5;MRP4;ATPVD1;PHT3;PHT3;ZIP3;HXT1;MFT6;RTA2;MCP10;MCP15;MCP19;NAR1.3;AKC3;UCP3;ATPVA3;CCP2;CCP1;NRT1.1;NRT1.1;ZRT4;AOC1;PCC1;COPT1;VDAC2;VDAC2;ATPVC;PTC1;ATPVL1;ATPVL1;UCP2;MCP18;LCI20;UAPA6;AOT5;MCP8;TGD1;M…
transport.misc	23520	303	94	2	0.341968	0.614472	SCAMP5;MFT10;SEC14;MOT19;BET3;TRS31;SEC61A;MFT6;UAPA6;TGD1;MITC13;NIS1;MFP31;FBT2;MFT20;MFT21;CGL64;AAA1;MFT23;MFT2;HPT1;CGL66;FAP11;MFT8;XUV5;MFT4;FBT1;MSC4;ATG18;MFT26;MFT5;ALA2;ALA1;PRORP;AAA2;FBT3;CAX3;ALA3;TRP10;HPT2;AAA3;XUV7;MFT1
minor CHO metabolism.callose	23520	303	48	2	0.127017	0.36768	MAPKKK8;MAPKKK11;MAPKKK6;GSL3;CALS2;CALS1;MAPKKK3;GSL4;GSL1;MKP2;GSL2;MAPKKKK1;MAPKKK5;MAPKKK1;FAP356;MAPKKK2;MAPK8;MAPK3;RPK2;MAPK6;MAPKKK7;FAP228;FAP352;MAPKKK10;MAPKKK12;MAPKKK13;MAPKKK4;WNK2;MAPK4
protein.folding	23520	303	156	2	0.599274	0.659201	CLPB3;CLPB2;FKB42;FKB42;TPR1;FKB21;FKB16-8;FKB16-8;FKB16-6;CYN18-1;DNJ26;DNJ26;RSP12;HSLU2;CYN40;CLPC1;HSP22C;CCT5;CCT8;CCT8;CYN26;CPN10;CPN10;CYN38;CYN38;HOP;CYN57;CPN60A;CYN20-5;CCT4;CCT4;HSP70B;PFD1;PFD1;CYN51;CYN20-1;CYN23;CYN37;CYN49;CPN60C;CPN60C;FKB16-1;FKB16-1;HSP22H;HSP22A;HSP22B;ERJ1;HEP1;CPN60B2;CPN60B2;PFD2;PFD2;CGE1;CGE1;CPN20;CPN20;MGE1;MGE1;HSP70A;HSP70A;HSP90A;FKB17-1;CCT6;CCT6;HS…
stress	23520	303	125	2	0.480189	0.629755	CLPB3;CLPB2;CDJ4;DAD1;POC1;SSA15;GHL1;RBO1;RBO2;HOP;DNJ32;HSP70B;DNJ35;DNJ6;LCYE1;COA4;DNJ23;CHI5;CYA8;HSP22A;ERJ1;CDJ5;NADK1;GTR25;HSF2;DDB1;ERM1;ERM2;ERM4;FAP29;FAP29;HSP70A;HSP90A;HSP70C;DNJ13;HSF1;TIM14;HSP70G;HSP70F;DNJ11;CLPD1;CDJ3;CLPB4;CLPB1;ARC6;RSP16;CDJ1;EBG1;HSP90C;MLO4;PSBS2;ERM7;CLPB5;HSP70D;PRL2;PRL2;PRL2;DNJ27;DNJ7;FAP363;TPR4;AKC4;CHI4;ERM6;ERM8;PIGW;COA5;HSP70H;HSP22F;HSP22E;SEC…
tetrapyrrole synthesis	23520	303	56	2	0.162522	0.406305	ALAD;DVR1;CPX2;CAO1;PBGD2;GSA1;SIRB;GUN4;GUN4;CHLD;CHLD;HMOX1;CHLG;SOUL1;CHLI1;CHLI1;CHLH1;CHLH1;HEM2;HEM2;HEMA1;CRD1;PPX1;GAT1;UROS1;FLU;FLU;HMO2;UROD1;OTA1;CHLH2;CHLH2;CHLI2;CHLI2;CTH1;CHLM;POR1;COX10;HEM4;HEM4;NFR1;SUMT2;SUMT2;PBGD1;HEMD1;UROD3;UROD2;CPX1
amino acid metabolism	23520	303	223	3	0.550007	0.630217	AST3;HIS3;HIS3;AOD1;DPS1;DPS1;HSD1;HSD1;NFS1;ATO2;ATO2;ASN1;ASN1;CGS1;GSD1;GSD1;PCR1;PCR1;CHM1;DPD1;LEU1;ODC1;PFH12;MAA7;CDO2;OASTL3;AST2;PFH13;METE;METE;SHKG1;ADC1;AGT2;AGT2;GCST;AAD1;SAH1;ALS2;SGA1;SGA1;CGL93;DLA4;BCA2;DAE1;SAS1;SAS1;METH;LEU1S;AST4;PYC1;LEU2;ARG9;AST5;AGD1;AGD1;AAT2;AGT1;AGT1;HPR1;HPR1;MGL1;ANS1;CMP2;CSD2;LDH1;LEU3;PST1;PRT1;PGD1;CARB1;NAT1;OASTL1;DHQS;SHKD1;AAI1;AAI1;CHK1;ALS…
cell.motility.eukaryotes.flagellar associated proteins	23520	303	99	2	0.365263	0.614472	RIB72;FAP265;FAP112;DRC10;FAP185;VIP2;FAP53;FAP160;FAP25;FAP147;FAP162;FAP75;BBS2;FAP46;FAP279;FAP74;FAP23;MAW7;FAP16;FAP113;FAP240;FAP256;FAP157;CSE22;FAP49;FAP154;FAP361;FAP242;FAP320;FAP321;FAP359;FAP291;FAP188;CSE21;FAP148;FAP294;FAP199;CSE19;CSE18;FAP36;FAP102;FAP233;FAP140;FAP270;FAP281;FAP407;FAP191;FAP245;FAP31;FAP52;FAP286;FAP253;FAP216;DRC6;FAP261;FAP54;FAP7;FAP78;CFAP300;CSE20;FAP92;FA…
lipid metabolism.lipid degradation	23520	303	63	3	0.0477425	0.18756	PLA2;GPD9;FAP190;TGL7;GDP4;CGLD15;GDP6;TGL2;CGL69;TGL12;TGL13;TGL14;TEF21;FAP12;TGL17;LIP2;HCD2;LIP1;LIP1;TGL1;TGL1;TGL22;TGL19;GEA1;HCD1;GDP1;LIP3;GDP5;TGL21
nucleotide metabolism	23520	303	196	3	0.464002	0.629755	CYG45;GUA1;CYG44;PUS9;CGL116;DHP1;DHP1;CYG20;URK1;DIPP;CYG47;CYG21;CYG60;PYR5;CYG53;CPK2;TMPK;THK1;CPK3;ATS1;CYG61;CYG51;PYR4;CYG62;URN2;CYG13;CYG63;CYG64;CYG2;CYG1;CYG23;URN1;URN1;NDH1;PYR8;CYG39;CMP2;CSG4;CSG2;PURM;CYG11;CYG12;CYG14;CYG15;ADK1;FAP340;PUS7;CGL79;CYG65;CSG7;CSG8;CYG5;CMP1;NDH2;ADK6;FAP180;FAP180;FAP180;RPPK1;RPPK2;CYG29;CYG30;CYG28;GUK2;ADK2;ADK2;CDD5;PUS1;PYR7;URN4;URN4;CYG52;CY…
nucleotide metabolism.synthesis	23520	303	104	2	0.388237	0.614472	CYG45;GUA1;CYG44;CYG20;CYG47;CYG21;CYG60;PYR5;CYG53;CYG61;CYG51;PYR4;CYG62;CYG13;CYG63;CYG64;CYG2;CYG1;CYG23;PYR8;CYG39;CMP2;CSG4;CSG2;PURM;CYG11;CYG12;CYG14;CYG15;CYG65;CSG7;CSG8;CYG5;CMP1;RPPK1;RPPK2;CYG29;CYG30;CYG28;PYR7;URN4;CYG52;CYG27;COP6;CYG43;CYG7;CYG54;CYG18;CYG66;CYG19;CYG48;CYG32;CYG67;PURB;CYG36;CYG55;CYG40;CYG56;CYG41;CYG6;CYG57;CYG42;CYG16;CYG17;CYG46;CYG3;CYG26;CYG4;CYG38;CYG58;C…
nucleotide metabolism.synthesis.purine	23520	303	94	2	0.341968	0.614472	CYG45;GUA1;CYG44;CYG20;CYG47;CYG21;CYG60;CYG53;CYG61;CYG51;CYG62;CYG13;CYG63;CYG64;CYG2;CYG1;CYG23;CYG39;CSG4;CSG2;PURM;CYG11;CYG12;CYG14;CYG15;CYG65;CSG7;CSG8;CYG5;CYG29;CYG30;CYG28;URN4;CYG52;CYG27;COP6;CYG43;CYG7;CYG54;CYG18;CYG66;CYG19;CYG48;CYG32;CYG67;PURB;CYG36;CYG55;CYG40;CYG56;CYG41;CYG6;CYG57;CYG42;CYG16;CYG17;CYG46;CYG3;CYG26;CYG4;CYG38;CYG58;CYG35;CYG34;CYG33;CYG8;CYG9;CYG59
amino acid metabolism.synthesis	23520	303	149	2	0.574266	0.644585	AST3;HIS3;HIS3;AOD1;DPS1;DPS1;HSD1;HSD1;NFS1;ASN1;ASN1;CGS1;GSD1;GSD1;PCR1;CHM1;DPD1;LEU1;ODC1;MAA7;OASTL3;AST2;METE;METE;SHKG1;ADC1;AGT2;AAD1;ALS2;SGA1;SGA1;BCA2;DAE1;SAS1;SAS1;METH;AST4;LEU2;ARG9;AST5;AGD1;AGD1;AAT2;AGT1;AGT1;ANS1;CMP2;CSD2;LDH1;LEU3;PST1;PRT1;PGD1;OASTL1;DHQS;SHKD1;AAI1;AAI1;CHK1;ALS1;ALS1;SHKF1;AST1;ASD1;AGS1;AGS1;AHD1;AHD1;THS1;AAT1;AAT1;ASK1;SAT1;OTA1;HIS7;HIS7;HIS7;SOX1;HI…
hormone metabolism	23520	303	124	2	0.476	0.629755	CYP51G1;VPS5C;FAP280;CCD1;LAN1;MCS1;NFO1;HEL14;HEL21;EIF3I;CYP743A1;HKR3;HEL29;CYP739A6;CYA8;CYP39A2;CYP738A1;VPS5B;COP8;CYP743A2;CYP743A2;CGLD5A;CYP743B2;CYP741A1;CYP771A1;FVS1;VTE4;COP6;ZXE2;SMT1;CDI1;OGT1;TTL14;HEL58;ABI3;HKR5;HKR5;ZXE5;CYP743C1;HEL6;CPI1;ERG3;CGLD5B;SUM1;NFO2;COP10;SQE1;COV1;COP5;ERG4;ZEP1
PS.carbon concentrating mechanism	23520	303	48	3	0.0239027	0.135506	PHC38;HLA3;LCI1;LCI24;NAR1.3;CCP2;LCID;LCIE;PHC36;PHC5;CEM1;PHC3;LCI23;RHP1;PHC26;LCIC;NAR1.2;NAR1.4;PHC30;GP1;PHC15;LCI5;CAH3;FAP150;PHC25;LCIB;PHC42;FAP346;PHC41;LCI6;PHC4;NAR1.5;LCI21;PHC2;PHC24;PHC19;PHC8;PHC1;PHC28;PHC7;PHC37;PHC16;PHC40
development	23520	303	209	4	0.283486	0.614472	CVL1;CVL2;POC1;CPL23;AGO1;KAT2;FAP121;FAP121;TGL9;HYD3;HYDA1;ORC2;DAW1;AGO2;FAP311;TLA1;LCI36;PTN1;KAT1;GNOM;RNP1;XAP5;VPS52;MUT11;RAPTOR;CGL115;FAP148;CDC20;HYDA2;PPR6;CRR1;CRR1;MAGOH;FAP264;CSN5;TOR1;BUG25;ATR1;SEC1;FAP52;TEF20;PPR4;NURF55;TGL18;CON2;FTX1;ECT1;DOI1;SMG1;SMG1;HIR1;COA5;PPR8;PPR3;SMP12;PRP4;TRS33;RNJ1;NRR1;AGO3;TGL20;LST8;FAP13;FAP196;PEX7;FAP89;MFT32;PRP19
development.unspecified	23520	303	185	2	0.691069	0.74527	CVL1;CVL2;POC1;CPL23;AGO1;KAT2;FAP121;HYD3;HYDA1;ORC2;DAW1;AGO2;FAP311;TLA1;LCI36;PTN1;KAT1;GNOM;RNP1;XAP5;VPS52;MUT11;RAPTOR;CGL115;FAP148;CDC20;HYDA2;PPR6;CRR1;MAGOH;FAP264;CSN5;BUG25;SEC1;FAP52;TEF20;PPR4;NURF55;CON2;FTX1;ECT1;DOI1;HIR1;COA5;PPR8;PPR3;SMP12;PRP4;TRS33;RNJ1;NRR1;AGO3;LST8;FAP13;FAP196;PEX7;FAP89;MFT32;PRP19
cell.organisation	23520	303	197	3	0.46732	0.629755	TFC-E;TFC-E;POC1;PEX19;FAP17;TOG1;GUM1;KAT2;KIN15-1;FOR1;KIN4-1;BLD2;BLD2;ANK22;KIL14;PLAP5;NAP1;NAP1;DLL1;DLL2;UNI3;UNI3;PLAP2;PLAP6;PLAP10;TUA1;TUA1;KIN4-2;KIN14A-1;TUA2;TUA2;FAP79;KIL15;KIN14B-1;FAP175;RSP6;RSP4;KIN7-1;KIN10-2;ARP4;ARP5;HRP6;KIN16-1;TUG1;TUG1;TTL10;TTL10;PRO1;KAT1;KIN9-3;KIN10-1;KIL8;NSG11;NSG11;KIN13-1;KIN17-1;MYO2;MYO2;KAT3;KIN16-2;ANK5;KIN7-2;GCP3;GCP3;DLE2;FAP208;PLAP4;TUH…
major CHO metabolism	23520	303	94	2	0.341968	0.614472	DPE2;AMB3;AMB3;DAD1;APE2;HXK1;DSP8;DSP8;ISA1;STA11;SSS2;STA6;GLC2A;HXT1;ISA3;ISA3;SSS1;ACS1;CHI3;GBS2;SBE2;AMYB2;AMYB2;GGT1;PRL5;PRL4;STA3;CGL101;SBE1;AMYB1;AMYB1;CHI5;GWD1;AGP3;GWD2;PHO2;ACS3;AMYA2;AMYA2;AMA3;AMA3;AMYA1;AMYA1;ANT1;DSP6;ACK1;PAT2;SBE3;PUL1;PUL1;FFT5;FFT4;FFT4;MEX1;FFT2;FFT1;EBG1;SSS6;SUC1;PRL2;STA4;FRK2;STA1;CHI4;SSS3;SSS5;SS4;AGP2;ISA2;PAT1;ACK2;PWD1;STA2
transport.ABC transporters and multidrug resistance systems	23520	303	100	2	0.369885	0.614472	HLA3;MRP5;CSE16;EYE3;MRP4;AKC3;SABC;SUFC;COQ8;CSE18;ATM3;FAP151;MFT26;SUFD1;CDS1;CSE20;MRP3;AKC4;CGLD4;MRP7;CGL99;ATM2;MRP2
PS.carbon concentrating mechanism.algal	23520	303	22	2	0.0322496	0.136441	HLA3;LCI1;LCI24;NAR1.3;CCP2;LCID;LCIE;CEM1;LCI23;RHP1;LCIC;NAR1.2;NAR1.4;LCI5;LCIB;LCI6;NAR1.5;LCI21
protein.degradation.ubiquitin.E3	23520	303	128	2	0.492632	0.629755	CGL103;CGL110;UBC8;PKL1;FAP350;CUL1;DDB1;CPL16;MOT39;MOT42;APC2b;SDIR1;SKP1;CUL2;TLP1;APC4;UBC7;RBX1;APC6;APC10;APC1;PIGW;APC11;CGL94;DRC7;TLP2;LMR3;CUL3;HKR1
signalling.MAP kinases	23520	303	117	6	0.00412325	0.0771312	MAPKKK8;MAPKKK11;PTK16;ANK7;PTK3;MAPKKK3;MAPKK1;PTK4;PTK1;MAPKKK1;FAP356;MLK1;MAPK8;MAPK3;RPK2;MAPK6;CNK6;LF5;CNK2;PTK6;FAP352;MAPKKK12;DNJ33;WNK2;PTK17;MAPK4
minor CHO metabolism.sugar alcohols	23520	303	87	2	0.308932	0.614472	MLO1;CSB8;PTK24;FAP39;CAM8;CAM1;FAP272;CAM9;TRX14;CGL92;PGA2;EFH3;ADH3;CDPK9;ADH6;FAP329;PGA4;FAP10;MLO2;EFH7;CAS1;CGL91;FAP377;CDPK4;CSB6;FAP381;PMA1;FAP223;PGA3;CRT2;GLC2B
PS.lightreaction.unspecified	23520	303	43	2	0.105919	0.323643	TEF4;NIP1;LCI16;CPL23;TEF11;TEF10a;ULP1;TEF8;TL19;ELIP5;TEF17;OHP2;TEF14;CDJ2;TEF18;PGRL1;LHCSR1;LHCSR3.2;LHCSR3.1;CPLD59;TEF24;TEF21;ELI2;ELIP3;TEF29;VIPP2;TEF9;TEF13;VIPP1;APE1;ELI1;ELIP6
PS.lightreaction.unspecified.TEF	23520	303	21	2	0.029565	0.135506	TEF4;TEF11;TEF10a;TEF8;TEF17;TEF14;TEF18;PGRL1;TEF24;TEF21;TEF29;TEF9;TEF13;APE1
TCA / organic transformation.carbonic anhydrases	23520	303	8	2	0.00440029	0.0771312	CAH2;CAH1;CAH5;CAH4;CAH8;CAH3;CAH6;CAH7
lipid metabolism.lipid degradation.lipases	23520	303	38	3	0.0128035	0.122173	FAP190;TGL7;CGLD15;TGL2;CGL69;TGL12;TGL13;TGL14;FAP12;TGL17;LIP2;LIP1;LIP1;TGL1;TGL1;TGL22;TGL19;GEA1;LIP3;TGL21
lipid metabolism.lipid degradation.lipases.triacylglycerol lipase	23520	303	14	2	0.0135905	0.122173	CGLD15;CGL69;TGL12;FAP12;LIP2;LIP1;TGL1;LIP3
transport.unspecified anions	23520	303	15	2	0.0155493	0.122173	RTA2;VDAC2;CLV3;CLV4;BOR1;VDAC1;CLV1;LCI11C;CLV5;CLV2
transport.phosphate	23520	303	23	3	0.0030972	0.0771312	PTB4;PTB5;PTB12;PTB9;PHT3;PTB3;PTB2;PHT4;PTB1;PTB7;NTP5;PHT1;EXS;PHT6;PTB6;PHT7;PTA2;PTA3;PHT8;PTB8;PTA1
