## Supplemental_Dataset_6 for "Moderate High Temperature is Beneficial or Detrimental Depending on Carbon Availability in the Green Alga *Chlamydomonas reinhardtii*"

### Sheet: ColumnHeaderDescription
Column header	Example	Description
Term	thiosulfate disproportionation IV (rhodanese)	ChlamyCycPathway description. The ChlamyCyc annotations (v2023-01-04) and pathway ontology combine KEGG, MapMan, and JGI pathway information (May et al. 2009).
TotalNumberOfFunctionalTerms	803	A total of 803 transcripts were annotated with pathway terms
TotalNumberOfDETrancripts	305	A total of 305 transcripts were annotated with pathway terms and were differentially expressed between the two factors (the two compared conditions)
NumberOfTranscriptsInBin	7	7 transcripts were annotated with pathway of column 'Term' (thiosulfate disproportionation IV (rhodanese))
NumberOfDETranscriptsInBin	6	6 transcripts were annotated with this pathway and simultaneously differentially expressed between the two factors (the two compared conditions)
PValue	0.0138279	p value of hypergeometric test
FDR	0.511632	corrected p value by Benjamini&Hochberg FDR method
AvailableTrivialNamesInBin	TSU1	If trivial names were assigned to the Cre-Identifiers related to the pathway, these are listed here. In this case a maximum of 7 trivial names would be possible
Factor-Comparisons	Description	Significantly enriched pathways
Acetate-depleting-25v35	DESeq analysis of time courses Acetate depleting 25oC vs Acetate depleting 35oC	None
Acetate-depleting-25vs40	DESeq analysis of time courses Acetate depleting 25oC vs Acetate depleting 40oC	aerobic respiration III (alternative oxidase pathway)
Constant-acetate-25v35	DESeq analysis of time courses constant acetate 25oC vs Acetate depleting 35oC	None
Constant-acetate-25vs40	DESeq analysis of time courses constant acetate 25oC vs Acetate depleting 40oC	None
Medium	DESeq analysis of all time courses Acetate depleting vs constant acetate	triacylglycerol degradation
Temperature	DESeq analysis of all time courses 35oC vs 40oC	aerobic respiration III (alternative oxidase pathway)

### Sheet: Acetate-depleting-25vs35
Term	TotalNumberOfFunctionalTerms	TotalNumberOfDETrancripts	NumberOfTranscriptsInBin	NumberOfDETranscriptsInBin	PValue	FDR	AvailableTrivialNamesInBin
fatty acid &beta;-oxidation II (plant peroxisome)	803	305	5	5	0.00774516	0.511632	ATO1
thiosulfate disproportionation IV (rhodanese)	803	305	7	6	0.0138279	0.511632	TSU1
phospholipases	803	305	12	8	0.0409515	0.817929	PLA2;TGL2;CGL69;FAP366;TGL22;FAP214
assimilatory sulfate reduction II	803	305	5	4	0.0718164	0.817929	ATS2;ATS1;SIR4;EYE2
pentose phosphate pathway (non-oxidative branch) I	803	305	9	6	0.0773716	0.817929	RPE2;RPI1;RPI2;RPE1;TAL2;TAL1;TAL3;TRK1
lutein biosynthesis	803	305	5	4	0.0718164	0.817929	LCYE1;CYP97C3
molybdopterin biosynthesis	803	305	7	5	0.0771236	0.817929	CNX1G;CNX6;PIN3;CNX3;CNX2
pseudouridine degradation	803	305	5	3	0.2827	0.941893	PUS4;PUS12;PUS13;CPK8
fatty acid biosynthesis initiation (mitochondria)	803	305	6	4	0.151624	0.941893	MCT2;BCX1;ACC1;MCT1;BCC1;BCC2
glycolysis I (from glucose 6-phosphate)	803	305	28	12	0.361244	0.941893	CPK6;FBA2;FBA4;PYK5;PYK4;PGM5;PGI1;PGM7;CPK2;FBA3;PYK3;PFK1;PGM1;PYK2;PYK6;FBP1;GAP2;PGK2;FBA1;PGK1;GAP1;FBP2;PGH1;PGM9;PYK1;PFK2;TPIC1
reductive TCA cycle I	803	305	10	4	0.566634	0.941893	ACLB1;ACH1;SCLA1;IDH3;ACLA1;FUM1;PYC1;FUM2;SCLB1
flavin biosynthesis I (bacteria and plants)	803	305	17	8	0.294853	0.941893	RFS2;CPLD56;CPLD2;RFS1;RFK3;HAD3;GCH2;RFD1;HAD7;RIBFL1;RFK2;GCH3;PUS5;RFD2
tetrapyrrole biosynthesis I (from glutamate)	803	305	6	2	0.734975	0.941893	ALAD;PBGD2;GSA1;HEMA1;UROS1;PBGD1
starch degradation II	803	305	6	2	0.734975	0.941893	EYE3;DSP8;STA11;PWD1
L-leucine degradation I	803	305	9	3	0.729709	0.941893	BCA2;BCA3;BCA1
3,8-divinyl-chlorophyllide <i>a</i> biosynthesis I (aerobic, light-dependent)	803	305	16	9	0.105078	0.941893	CPX2;CHLD;CHLI1;CHLH1;CRD1;PPX1;UROD1;CHLH2;CGL78;CHLI2;CTH1;CHLM;UROD3;UROD2;CPX1
thiamine diphosphate biosynthesis IV (eukaryotes)	803	305	5	2	0.627909	0.941893	TPK1
pyrimidine deoxyribonucleotides <i>de novo</i> biosynthesis I	803	305	18	6	0.740031	0.941893	FAP75;FAP340;MPA8;RIR1;FAP385;RIR2;RIR3;MPA2;FAP67;DAAK1;FAP103;RSP23;NSG10
<i>trans</i>-lycopene biosynthesis II (oxygenic phototrophs and green sulfur bacteria)	803	305	10	5	0.316388	0.941893	PSY1;ZDS1;PDS1;AOF7;AOF8
pyridoxal 5'-phosphate salvage II (plants)	803	305	7	2	0.81461	0.941893	CPLD26;PDX2;CPLD3;RSP5
reactive oxygen species degradation	803	305	9	5	0.224715	0.941893	MSD1;CAT2;GPX2;FSD1;CAT1;MSD4;MSD2;MSD3;GPX1
tetrahydrofolate biosynthesis II	803	305	9	4	0.466536	0.941893	FPG1;FPG2
superpathway of L-threonine biosynthesis	803	305	5	2	0.627909	0.941893	AST3;AST4;AST5;AST1
thioredoxin pathway	803	305	7	3	0.535888	0.941893	NTR2;NTRC1;GRX3;NTR3;NTR1;GRX2
xylogalacturonan biosynthesis	803	305	33	12	0.642897	0.941893	ELG31;ELG12;ELG36;ELG1;ELG4;ELG5;ELG6;ELG11;ELG32;ELG37;ELG30;ELG20;ELG14;ELG38;ELG3;ELG15;ELG22;ELG21;ELG39;ELG24;ELG40;ELG41;ELG27;ELG10;ELG34;ELG8;ELG42;ELG18;ELG7;ELG35;ELG28;ELG44;ELG9
pyruvate decarboxylation to acetyl CoA I	803	305	8	3	0.641984	0.941893	PDC2;DLA2;PDH2;DLA3;PDC1;DLA1;PDH1
D-<i>myo</i>-inositol (1,4,5)-trisphosphate biosynthesis	803	305	8	4	0.35906	0.941893	PIK1;PIS1;PIK3;DIV31;FAP227
octanoyl-[acyl-carrier protein] biosynthesis (mitochondria, yeast)	803	305	8	3	0.641984	0.941893	KAR1;HAD1;PKS1
L-histidine biosynthesis	803	305	5	3	0.2827	0.941893	HIS3;HIS6;HIS4;HIS5;HDH1
pyruvate fermentation to acetate IV	803	305	5	3	0.2827	0.941893	PFL1;ACK1;PAT2;PAT1;ACK2
diacylglycerol and triacylglycerol biosynthesis	803	305	22	11	0.169429	0.941893	PDAT1;DGAT1;PLSB1;DGTT4;CAM12;DGTT3;LPN1;DGTT1;CPLD15;GDP8;PGA5
L-lysine biosynthesis VI	803	305	7	2	0.81461	0.941893	DPS1;DPD1;DAE1;DPR1;OAD1;DPA1
glycerophosphodiester degradation	803	305	7	2	0.81461	0.941893	GPD9;GDP4;GDP6;GDP1;GDP5
ammonia assimilation cycle II	803	305	6	2	0.734975	0.941893	GLN1;GLN4;GSF1;GLN3;GLN2
starch biosynthesis	803	305	9	3	0.729709	0.941893	SSS2;SSS1;SSS6;SSS3;SSS5;SS4
4-aminobutanoate degradation I	803	305	13	5	0.590435	0.941893	MOT11;SSA11;TTL6;TTL10;ALD6;TTL14;TTL15;TTLL9
Calvin-Benson-Bassham cycle	803	305	6	4	0.151624	0.941893	RBCS1;RBCS2;SEBP1;GAP3;PRK1;SBP2
gluconeogenesis I	803	305	11	5	0.411374	0.941893	MDY3;PCK1;MDN1;MME6;MME1;MDY2;MDY4;MME5;MME3;MME2
coenzyme A biosynthesis I (bacteria)	803	305	6	2	0.734975	0.941893	COA3;COA4;STA3;COA6;COA7;COA5
triacylglycerol degradation	803	305	39	17	0.281584	0.941893	FAP121;CGL76;TGL9;TGL12;AGP3;TGL13;TGL14;TGL16;FAP12;TGL17;PHC45;LIP2;TGL18;LIP1;STA1;GEA1;AGP2;LIP3;TGL20;TGL21
dTDP-&beta;-L-rhamnose biosynthesis	803	305	7	3	0.535888	0.941893	SNE10;GPM1;RHM1;PGM1;CPLD66;RHM2
photosynthesis light reactions	803	305	31	10	0.803461	0.941893	LHCBM5;PSAI;CGL30;LHCBM1;LHCBM3;PSAD;ALB3.1;PSAE;PSBP9;LHCBM4;LHCBM9;LHCBM8;LHCBM6;PSBP6;PSAH;PSAO1;PSBP4;PSBQ;PSAF;CGLD14;PETC;PSAL;PSBS2;PSAG;LHCBM7;LHCBM2;LHCB5;LHCB4;PSAK;PSAN;PSBX
L-tryptophan biosynthesis	803	305	6	2	0.734975	0.941893	MAA7;PRT1;ASB2;TRPA1;IGS1
very long chain fatty acid biosynthesis I	803	305	16	5	0.791578	0.941893	FAE1;FAE3;FAE4;ADH11;PKS3
guanosine nucleotides degradation I	803	305	8	3	0.641984	0.941893	FAP215;FPN2;FPN3;HAD4
L-cysteine biosynthesis I	803	305	6	3	0.413775	0.941893	OASTL3;OASTL1;SAT1;OASTL2;OASTL4;SAT2
chlorophyll <i>a</i> degradation I	803	305	9	3	0.729709	0.941893	NYE1;PAO2
L-methionine biosynthesis II	803	305	6	2	0.734975	0.941893	METE;HSK1;HSK2
stearate biosynthesis IV	803	305	6	3	0.413775	0.941893	CGL105
lipid-dependent phytate biosynthesis II (via Ins(1,3,4)P<sub>3</sub>)	803	305	6	2	0.734975	0.941893	ITPK1;IPK1;ITPK2;PMK
1,3-&beta;-D-glucan biosynthesis	803	305	7	3	0.535888	0.941893	GSL3;CALS2;CALS1;GSL4;GSL1;GSL2;FAP228
glycerol-3-phosphate shuttle	803	305	5	3	0.2827	0.941893	GPD2;GPD3;GPD4;GPD1
2-oxoisovalerate decarboxylation to isobutanoyl-CoA	803	305	7	2	0.81461	0.941893	TMPK;DLA4;DLD1;DLD2
superpathway of fermentation (<i>Chlamydomonas reinhardtii</i>)	803	305	6	2	0.734975	0.941893	HYDA1;LDH1;HYDA2;ADH13;ADH1
glycolipid desaturation	803	305	6	3	0.413775	0.941893	FAD5C;FAD5A;FAD6
UDP-&alpha;-D-galactofuranose biosynthesis	803	305	5	2	0.627909	0.941893	UGE;AOF3;UXE;GAL1
phylloquinol biosynthesis	803	305	5	3	0.2827	0.941893	NDA7;NDA5;COQ5C
stachyose degradation	803	305	5	3	0.2827	0.941893	UGP1;UAP1;LPB1;USP
phosphatidate metabolism, as a signaling molecule	803	305	9	3	0.729709	0.941893	PHO4;KDG1;KDG3;HRP3;PLD6
NAD salvage pathway V (PNC V cycle)	803	305	6	4	0.151624	0.941893	HDA17;AMI2;HDA18
L-asparagine degradation I	803	305	5	3	0.2827	0.941893
UDP-<i>N</i>-acetyl-D-glucosamine biosynthesis II	803	305	6	3	0.413775	0.941893	ATF1;PHM1;GLK1
vitamin E biosynthesis (tocopherols)	803	305	7	2	0.81461	0.941893	VTE4;HPT1;VTE6;VTE3
violaxanthin, antheraxanthin and zeaxanthin interconversion	803	305	5	2	0.627909	0.941893	VDR1;ZXE5;ZEP1
ascorbate glutathione cycle	803	305	8	2	0.872152	0.965013	APX1;GRX6;APX4;APX2;GRX1;LCI2
protein <i>N</i>-glycosylation initial phase (eukaryotic)	803	305	9	2	0.91285	0.965013	ALG2;DPM1;ALG11;ALG8;GTR16;GTR4;ALG7;ALG6;ALG10
methylerythritol phosphate pathway II	803	305	9	2	0.91285	0.965013	CMK1;DXS1;IDS1;IDI1;HDS1;MEC1;DXR1;CMS1
folate transformations II (plants)	803	305	12	3	0.894591	0.965013	METH;GCSH;SHMT2;SHMT3;SHMT1
L-ascorbate biosynthesis I (plants, L-galactose pathway)	803	305	9	2	0.91285	0.965013	GME;ALO1;CPLD4
adenosine ribonucleotides <i>de novo</i> biosynthesis	803	305	8	2	0.872152	0.965013	ADK1;ADK6;ADK3;FAP42;ADK4;CPLD12
glutaminyl-tRNA<sup>gln</sup> biosynthesis via transamidation	803	305	14	3	0.947086	0.973394	GUA1;ASN1;ADC1;ANS1;GAT1;PYR7;HIS7;GSN1;ASB1;PDX1
nitrite reduction (hemoglobin)	803	305	10	2	0.941163	0.973394	THB4;THB3;THB1
ATP biosynthesis	803	305	14	2	0.988623	0.988623	ATP1A;ATP1B;ATPC;ATP15;ATPVD2;ATPVF;ATPVA1;ATPD;ATPVG;ATPVH;ATP3;ATP2;ATPVE;ATPVB
aerobic respiration III (alternative oxidase pathway)	803	305	29	6	0.987292	0.988623	NUOS4;AOX2;PTOX2;SDH2;NUO21;NUO6;NUOB18;CAG2;NUO9;PTOX1;NUO3;NUOA9;AOX1;NUO11;NUO7;CAG3;NUO5;NUO13;NUO10;NUOS5;NUO8;CAG1;NUOS1;NUOB14;NUOB10;SDH3;NUOB13;NUOS4B

### Sheet: Acetate-depleting-25vs40
Term	TotalNumberOfFunctionalTerms	TotalNumberOfDETrancripts	NumberOfTranscriptsInBin	NumberOfDETranscriptsInBin	PValue	FDR	AvailableTrivialNamesInBin
aerobic respiration III (alternative oxidase pathway)	838	458	29	26	4.59104e-05	0.0039483	NUOS4;AOX2;PTOX2;SDH2;NUO21;NUO6;NUOB18;CAG2;NUO9;PTOX1;NUO3;NUOA9;AOX1;NUO11;NUO7;CAG3;NUO5;NUO13;NUO10;NUOS5;NUO8;CAG1;NUOS1;NUOB14;NUOB10;SDH3;NUOB13;NUOS4B
aerobic respiration I (cytochrome c)	838	458	11	10	0.0127063	0.54637	COX2B;COX2A;RIP1;COX3;COX12;MPPA2;QCR1;COX4;PPR9;CYC1;MPPA1
pseudouridine degradation	838	458	5	4	0.250343	0.999117	PUS4;PUS12;PUS13;CPK8
ascorbate glutathione cycle	838	458	8	2	0.981422	0.999117	APX1;GRX6;APX4;APX2;GRX1;LCI2
fatty acid biosynthesis initiation (mitochondria)	838	458	6	4	0.434212	0.999117	MCT2;BCX1;ACC1;MCT1;BCC1;BCC2
glycolysis I (from glucose 6-phosphate)	838	458	28	12	0.928757	0.999117	CPK6;FBA2;FBA4;PYK5;PYK4;PGM5;PGI1;PGM7;CPK2;FBA3;PYK3;PFK1;PGM1;PYK2;PYK6;FBP1;GAP2;PGK2;FBA1;PGK1;GAP1;FBP2;PGH1;PGM9;PYK1;PFK2;TPIC1
reductive TCA cycle I	838	458	10	8	0.0944303	0.999117	ACLB1;ACH1;SCLA1;IDH3;ACLA1;FUM1;PYC1;FUM2;SCLB1
flavin biosynthesis I (bacteria and plants)	838	458	17	9	0.653249	0.999117	RFS2;CPLD56;CPLD2;RFS1;RFK3;HAD3;GCH2;RFD1;HAD7;RIBFL1;RFK2;GCH3;PUS5;RFD2
phosphate acquisition	838	458	8	3	0.909308	0.999117	TEF8;MPA7;APT3;APT1;PTP6
tetrapyrrole biosynthesis I (from glutamate)	838	458	6	2	0.92915	0.999117	ALAD;PBGD2;GSA1;HEMA1;UROS1;PBGD1
starch degradation II	838	458	6	2	0.92915	0.999117	EYE3;DSP8;STA11;PWD1
L-leucine degradation I	838	458	9	6	0.352555	0.999117	BCA2;BCA3;BCA1
3,8-divinyl-chlorophyllide <i>a</i> biosynthesis I (aerobic, light-dependent)	838	458	16	9	0.552121	0.999117	CPX2;CHLD;CHLI1;CHLH1;CRD1;PPX1;UROD1;CHLH2;CGL78;CHLI2;CTH1;CHLM;UROD3;UROD2;CPX1
glutaminyl-tRNA<sup>gln</sup> biosynthesis via transamidation	838	458	14	9	0.326259	0.999117	GUA1;ASN1;ADC1;ANS1;GAT1;PYR7;HIS7;GSN1;ASB1;PDX1
thiamine diphosphate biosynthesis IV (eukaryotes)	838	458	5	4	0.250343	0.999117	TPK1
chlorophyll cycle	838	458	5	3	0.586964	0.999117	CAO1;CPLD65;NYC1
pyrimidine deoxyribonucleotides <i>de novo</i> biosynthesis I	838	458	18	13	0.0998787	0.999117	FAP75;FAP340;MPA8;RIR1;FAP385;RIR2;RIR3;MPA2;FAP67;DAAK1;FAP103;RSP23;NSG10
<i>trans</i>-lycopene biosynthesis II (oxygenic phototrophs and green sulfur bacteria)	838	458	10	7	0.257403	0.999117	PSY1;ZDS1;PDS1;AOF7;AOF8
protein <i>N</i>-glycosylation initial phase (eukaryotic)	838	458	9	4	0.83007	0.999117	ALG2;DPM1;ALG11;ALG8;GTR16;GTR4;ALG7;ALG6;ALG10
phospholipases	838	458	12	8	0.294483	0.999117	PLA2;TGL2;CGL69;FAP366;TGL22;FAP214
pyridoxal 5'-phosphate salvage II (plants)	838	458	7	3	0.84354	0.999117	CPLD26;PDX2;CPLD3;RSP5
reactive oxygen species degradation	838	458	9	5	0.61375	0.999117	MSD1;CAT2;GPX2;FSD1;CAT1;MSD4;MSD2;MSD3;GPX1
tetrahydrofolate biosynthesis II	838	458	9	4	0.83007	0.999117	FPG1;FPG2
superpathway of L-threonine biosynthesis	838	458	5	3	0.586964	0.999117	AST3;AST4;AST5;AST1
thioredoxin pathway	838	458	7	4	0.601285	0.999117	NTR2;NTRC1;GRX3;NTR3;NTR1;GRX2
xylogalacturonan biosynthesis	838	458	33	14	0.946953	0.999117	ELG31;ELG12;ELG36;ELG1;ELG4;ELG5;ELG6;ELG11;ELG32;ELG37;ELG30;ELG20;ELG14;ELG38;ELG3;ELG15;ELG22;ELG21;ELG39;ELG24;ELG40;ELG41;ELG27;ELG10;ELG34;ELG8;ELG42;ELG18;ELG7;ELG35;ELG28;ELG44;ELG9
pyruvate decarboxylation to acetyl CoA I	838	458	8	6	0.213067	0.999117	PDC2;DLA2;PDH2;DLA3;PDC1;DLA1;PDH1
D-<i>myo</i>-inositol (1,4,5)-trisphosphate biosynthesis	838	458	8	3	0.909308	0.999117	PIK1;PIS1;PIK3;DIV31;FAP227
octanoyl-[acyl-carrier protein] biosynthesis (mitochondria, yeast)	838	458	8	3	0.909308	0.999117	KAR1;HAD1;PKS1
sphingolipid biosynthesis (plants)	838	458	7	2	0.963393	0.999117	KDG2
L-histidine biosynthesis	838	458	5	4	0.250343	0.999117	HIS3;HIS6;HIS4;HIS5;HDH1
diacylglycerol and triacylglycerol biosynthesis	838	458	22	15	0.140959	0.999117	PDAT1;DGAT1;PLSB1;DGTT4;CAM12;DGTT3;LPN1;DGTT1;CPLD15;GDP8;PGA5
L-lysine biosynthesis VI	838	458	7	6	0.0982098	0.999117	DPS1;DPD1;DAE1;DPR1;OAD1;DPA1
assimilatory sulfate reduction II	838	458	5	3	0.586964	0.999117	ATS2;ATS1;SIR4;EYE2
L-homoserine biosynthesis	838	458	5	3	0.586964	0.999117	HSD1;KCN2;ASD1;AHD1;ASK1
glycerophosphodiester degradation	838	458	7	5	0.308907	0.999117	GPD9;GDP4;GDP6;GDP1;GDP5
ammonia assimilation cycle II	838	458	6	4	0.434212	0.999117	GLN1;GLN4;GSF1;GLN3;GLN2
pentose phosphate pathway (non-oxidative branch) I	838	458	9	6	0.352555	0.999117	RPE2;RPI1;RPI2;RPE1;TAL2;TAL1;TAL3;TRK1
starch biosynthesis	838	458	9	6	0.352555	0.999117	SSS2;SSS1;SSS6;SSS3;SSS5;SS4
ATP biosynthesis	838	458	14	8	0.535794	0.999117	ATP1A;ATP1B;ATPC;ATP15;ATPVD2;ATPVF;ATPVA1;ATPD;ATPVG;ATPVH;ATP3;ATP2;ATPVE;ATPVB
4-aminobutanoate degradation I	838	458	13	7	0.635086	0.999117	MOT11;SSA11;TTL6;TTL10;ALD6;TTL14;TTL15;TTLL9
Calvin-Benson-Bassham cycle	838	458	6	3	0.739717	0.999117	RBCS1;RBCS2;SEBP1;GAP3;PRK1;SBP2
gluconeogenesis I	838	458	11	8	0.183199	0.999117	MDY3;PCK1;MDN1;MME6;MME1;MDY2;MDY4;MME5;MME3;MME2
methylerythritol phosphate pathway II	838	458	9	3	0.948927	0.999117	CMK1;DXS1;IDS1;IDI1;HDS1;MEC1;DXR1;CMS1
lutein biosynthesis	838	458	5	3	0.586964	0.999117	LCYE1;CYP97C3
coenzyme A biosynthesis I (bacteria)	838	458	6	2	0.92915	0.999117	COA3;COA4;STA3;COA6;COA7;COA5
triacylglycerol degradation	838	458	39	25	0.146911	0.999117	FAP121;CGL76;TGL9;TGL12;AGP3;TGL13;TGL14;TGL16;FAP12;TGL17;PHC45;LIP2;TGL18;LIP1;STA1;GEA1;AGP2;LIP3;TGL20;TGL21
dTDP-&beta	838	458	7	3	0.84354	0.999117	SNE10;GPM1;RHM1;PGM1;CPLD66;RHM2
#NAME?	838	458	9	5	0.61375	0.999117	SNE10;GPM1;CSP41B;RHM1;CSP41A;PGM1;CPLD66;RHM2
Organic Nitrogen Assimilation	838	458	7	3	0.84354	0.999117	LAO3;DUR2;OTA1;UOX1;XDH1
photosynthesis light reactions	838	458	31	9	0.999117	0.999117	LHCBM5;PSAI;CGL30;LHCBM1;LHCBM3;PSAD;ALB3.1;PSAE;PSBP9;LHCBM4;LHCBM9;LHCBM8;LHCBM6;PSBP6;PSAH;PSAO1;PSBP4;PSBQ;PSAF;CGLD14;PETC;PSAL;PSBS2;PSAG;LHCBM7;LHCBM2;LHCB5;LHCB4;PSAK;PSAN;PSBX
L-tryptophan biosynthesis	838	458	6	3	0.739717	0.999117	MAA7;PRT1;ASB2;TRPA1;IGS1
folate transformations II (plants)	838	458	12	8	0.294483	0.999117	METH;GCSH;SHMT2;SHMT3;SHMT1
molybdopterin biosynthesis	838	458	7	5	0.308907	0.999117	CNX1G;CNX6;PIN3;CNX3;CNX2
very long chain fatty acid biosynthesis I	838	458	16	4	0.996518	0.999117	FAE1;FAE3;FAE4;ADH11;PKS3
UDP-&alpha	838	458	10	2	0.995405	0.999117	UXS1;UGE;AOF3;GAE;UGD2;UGD1;UXE;GAL1
guanosine nucleotides degradation I	838	458	8	4	0.733928	0.999117	FAP215;FPN2;FPN3;HAD4
chlorophyll <i>a</i> degradation I	838	458	9	4	0.83007	0.999117	NYE1;PAO2
L-methionine biosynthesis II	838	458	6	3	0.739717	0.999117	METE;HSK1;HSK2
stearate biosynthesis IV	838	458	6	4	0.434212	0.999117	CGL105
lipid-dependent phytate biosynthesis II (via Ins(1,3,4)P<sub>3</sub>)	838	458	6	2	0.92915	0.999117	ITPK1;IPK1;ITPK2;PMK
1,3-&beta	838	458	7	3	0.84354	0.999117	GSL3;CALS2;CALS1;GSL4;GSL1;GSL2;FAP228
#NAME?	838	458	7	3	0.84354	0.999117	GSL3;CALS2;CALS1;GSL4;GSL1;GSL2;FAP228
glycerol-3-phosphate shuttle	838	458	5	3	0.586964	0.999117	GPD2;GPD3;GPD4;GPD1
2-oxoisovalerate decarboxylation to isobutanoyl-CoA	838	458	7	5	0.308907	0.999117	TMPK;DLA4;DLD1;DLD2
fatty acid &beta	838	458	9	4	0.83007	0.999117	ECH1;HCD1;ATO1
L-valine biosynthesis	838	458	5	4	0.250343	0.999117	AAD1;ALS2;AAI1;ALS1
superpathway of fermentation (<i>Chlamydomonas reinhardtii</i>)	838	458	6	3	0.739717	0.999117	HYDA1;LDH1;HYDA2;ADH13;ADH1
glycolipid desaturation	838	458	6	4	0.434212	0.999117	FAD5C;FAD5A;FAD6
nitrite reduction (hemoglobin)	838	458	10	5	0.732217	0.999117	THB4;THB3;THB1
stachyose degradation	838	458	5	3	0.586964	0.999117	UGP1;UAP1;LPB1;USP
diphthamide biosynthesis II (eukaryotes)	838	458	6	4	0.434212	0.999117	CGL150
#NAME?	838	458	5	2	0.866005	0.999117	ATO1
phosphatidate metabolism, as a signaling molecule	838	458	9	5	0.61375	0.999117	PHO4;KDG1;KDG3;HRP3;PLD6
5-aminoimidazole ribonucleotide biosynthesis I	838	458	5	5	0.048282	0.999117	PURM
NAD salvage pathway V (PNC V cycle)	838	458	6	5	0.158409	0.999117	HDA17;AMI2;HDA18
L-ascorbate biosynthesis I (plants, L-galactose pathway)	838	458	9	5	0.61375	0.999117	GME;ALO1;CPLD4
L-asparagine degradation I	838	458	5	5	0.048282	0.999117
adenosine ribonucleotides <i>de novo</i> biosynthesis	838	458	8	6	0.213067	0.999117	ADK1;ADK6;ADK3;FAP42;ADK4;CPLD12
L-serine biosynthesis I	838	458	5	3	0.586964	0.999117	PST1;PGD1
pentose phosphate pathway (oxidative branch) I	838	458	5	3	0.586964	0.999117	PGL2;GLD2;GND1;PGL1;GLD1
UDP-<i>N</i>-acetyl-D-glucosamine biosynthesis II	838	458	6	3	0.739717	0.999117	ATF1;PHM1;GLK1
vitamin E biosynthesis (tocopherols)	838	458	7	3	0.84354	0.999117	VTE4;HPT1;VTE6;VTE3
violaxanthin, antheraxanthin and zeaxanthin interconversion	838	458	5	3	0.586964	0.999117	VDR1;ZXE5;ZEP1
thiosulfate disproportionation IV (rhodanese)	838	458	7	2	0.963393	0.999117	TSU1
chlorophyll <i>a</i> degradation II	838	458	5	3	0.586964	0.999117	HLD3;CPLD60

### Sheet: Constant-acetate-25vs35
Term	TotalNumberOfFunctionalTerms	TotalNumberOfDETrancripts	NumberOfTranscriptsInBin	NumberOfDETranscriptsInBin	PValue	FDR	AvailableTrivialNamesInBin
pseudouridine degradation	803	496	5	5	0.0892209	0.749456	PUS4;PUS12;PUS13;CPK8
3,8-divinyl-chlorophyllide <i>a</i> biosynthesis I (aerobic, light-dependent)	803	496	16	13	0.0830152	0.749456	CPX2;CHLD;CHLI1;CHLH1;CRD1;PPX1;UROD1;CHLH2;CGL78;CHLI2;CTH1;CHLM;UROD3;UROD2;CPX1
pyrimidine deoxyribonucleotides <i>de novo</i> biosynthesis I	803	496	18	15	0.0435154	0.749456	FAP75;FAP340;MPA8;RIR1;FAP385;RIR2;RIR3;MPA2;FAP67;DAAK1;FAP103;RSP23;NSG10
xylogalacturonan biosynthesis	803	496	33	25	0.0631378	0.749456	ELG31;ELG12;ELG36;ELG1;ELG4;ELG5;ELG6;ELG11;ELG32;ELG37;ELG30;ELG20;ELG14;ELG38;ELG3;ELG15;ELG22;ELG21;ELG39;ELG24;ELG40;ELG41;ELG27;ELG10;ELG34;ELG8;ELG42;ELG18;ELG7;ELG35;ELG28;ELG44;ELG9
starch biosynthesis	803	496	9	8	0.0847869	0.749456	SSS2;SSS1;SSS6;SSS3;SSS5;SS4
lutein biosynthesis	803	496	5	5	0.0892209	0.749456	LCYE1;CYP97C3
coenzyme A biosynthesis I (bacteria)	803	496	6	6	0.0548966	0.749456	COA3;COA4;STA3;COA6;COA7;COA5
stachyose degradation	803	496	5	5	0.0892209	0.749456	UGP1;UAP1;LPB1;USP
fatty acid &beta;-oxidation II (plant peroxisome)	803	496	5	5	0.0892209	0.749456	ATO1
NAD salvage pathway V (PNC V cycle)	803	496	6	6	0.0548966	0.749456	HDA17;AMI2;HDA18
glycolysis I (from glucose 6-phosphate)	803	496	28	21	0.100181	0.765021	CPK6;FBA2;FBA4;PYK5;PYK4;PGM5;PGI1;PGM7;CPK2;FBA3;PYK3;PFK1;PGM1;PYK2;PYK6;FBP1;GAP2;PGK2;FBA1;PGK1;GAP1;FBP2;PGH1;PGM9;PYK1;PFK2;TPIC1
ascorbate glutathione cycle	803	496	8	6	0.352479	0.98566	APX1;GRX6;APX4;APX2;GRX1;LCI2
fatty acid biosynthesis initiation (mitochondria)	803	496	6	3	0.845208	0.98566	MCT2;BCX1;ACC1;MCT1;BCC1;BCC2
reductive TCA cycle I	803	496	10	7	0.426824	0.98566	ACLB1;ACH1;SCLA1;IDH3;ACLA1;FUM1;PYC1;FUM2;SCLB1
flavin biosynthesis I (bacteria and plants)	803	496	17	10	0.697554	0.98566	RFS2;CPLD56;CPLD2;RFS1;RFK3;HAD3;GCH2;RFD1;HAD7;RIBFL1;RFK2;GCH3;PUS5;RFD2
phosphate acquisition	803	496	8	5	0.635254	0.98566	TEF8;MPA7;APT3;APT1;PTP6
tetrapyrrole biosynthesis I (from glutamate)	803	496	6	3	0.845208	0.98566	ALAD;PBGD2;GSA1;HEMA1;UROS1;PBGD1
starch degradation II	803	496	6	4	0.581064	0.98566	EYE3;DSP8;STA11;PWD1
L-leucine degradation I	803	496	9	7	0.265157	0.98566	BCA2;BCA3;BCA1
glutaminyl-tRNA<sup>gln</sup> biosynthesis via transamidation	803	496	14	8	0.741288	0.98566	GUA1;ASN1;ADC1;ANS1;GAT1;PYR7;HIS7;GSN1;ASB1;PDX1
thiamine diphosphate biosynthesis IV (eukaryotes)	803	496	5	4	0.367583	0.98566	TPK1
chlorophyll cycle	803	496	5	4	0.367583	0.98566	CAO1;CPLD65;NYC1
<i>trans</i>-lycopene biosynthesis II (oxygenic phototrophs and green sulfur bacteria)	803	496	10	6	0.677573	0.98566	PSY1;ZDS1;PDS1;AOF7;AOF8
protein <i>N</i>-glycosylation initial phase (eukaryotic)	803	496	9	6	0.527124	0.98566	ALG2;DPM1;ALG11;ALG8;GTR16;GTR4;ALG7;ALG6;ALG10
phospholipases	803	496	12	7	0.712171	0.98566	PLA2;TGL2;CGL69;FAP366;TGL22;FAP214
pyridoxal 5'-phosphate salvage II (plants)	803	496	7	6	0.181772	0.98566	CPLD26;PDX2;CPLD3;RSP5
reactive oxygen species degradation	803	496	9	5	0.770416	0.98566	MSD1;CAT2;GPX2;FSD1;CAT1;MSD4;MSD2;MSD3;GPX1
tetrahydrofolate biosynthesis II	803	496	9	6	0.527124	0.98566	FPG1;FPG2
superpathway of L-threonine biosynthesis	803	496	5	2	0.926483	0.98566	AST3;AST4;AST5;AST1
thioredoxin pathway	803	496	7	4	0.744455	0.98566	NTR2;NTRC1;GRX3;NTR3;NTR1;GRX2
pyruvate decarboxylation to acetyl CoA I	803	496	8	5	0.635254	0.98566	PDC2;DLA2;PDH2;DLA3;PDC1;DLA1;PDH1
D-<i>myo</i>-inositol (1,4,5)-trisphosphate biosynthesis	803	496	8	3	0.961042	0.98566	PIK1;PIS1;PIK3;DIV31;FAP227
octanoyl-[acyl-carrier protein] biosynthesis (mitochondria, yeast)	803	496	8	6	0.352479	0.98566	KAR1;HAD1;PKS1
sphingolipid biosynthesis (plants)	803	496	7	4	0.744455	0.98566	KDG2
L-histidine biosynthesis	803	496	5	2	0.926483	0.98566	HIS3;HIS6;HIS4;HIS5;HDH1
pyruvate fermentation to acetate IV	803	496	5	3	0.713136	0.98566	PFL1;ACK1;PAT2;PAT1;ACK2
diacylglycerol and triacylglycerol biosynthesis	803	496	22	12	0.824183	0.98566	PDAT1;DGAT1;PLSB1;DGTT4;CAM12;DGTT3;LPN1;DGTT1;CPLD15;GDP8;PGA5
L-lysine biosynthesis VI	803	496	7	3	0.920772	0.98566	DPS1;DPD1;DAE1;DPR1;OAD1;DPA1
assimilatory sulfate reduction II	803	496	5	3	0.713136	0.98566	ATS2;ATS1;SIR4;EYE2
L-homoserine biosynthesis	803	496	5	4	0.367583	0.98566	HSD1;KCN2;ASD1;AHD1;ASK1
glycerophosphodiester degradation	803	496	7	3	0.920772	0.98566	GPD9;GDP4;GDP6;GDP1;GDP5
ammonia assimilation cycle II	803	496	6	3	0.845208	0.98566	GLN1;GLN4;GSF1;GLN3;GLN2
pentose phosphate pathway (non-oxidative branch) I	803	496	9	7	0.265157	0.98566	RPE2;RPI1;RPI2;RPE1;TAL2;TAL1;TAL3;TRK1
ATP biosynthesis	803	496	14	6	0.957703	0.98566	ATP1A;ATP1B;ATPC;ATP15;ATPVD2;ATPVF;ATPVA1;ATPD;ATPVG;ATPVH;ATP3;ATP2;ATPVE;ATPVB
4-aminobutanoate degradation I	803	496	13	8	0.626818	0.98566	MOT11;SSA11;TTL6;TTL10;ALD6;TTL14;TTL15;TTLL9
Calvin-Benson-Bassham cycle	803	496	6	4	0.581064	0.98566	RBCS1;RBCS2;SEBP1;GAP3;PRK1;SBP2
gluconeogenesis I	803	496	11	8	0.338287	0.98566	MDY3;PCK1;MDN1;MME6;MME1;MDY2;MDY4;MME5;MME3;MME2
methylerythritol phosphate pathway II	803	496	9	4	0.920249	0.98566	CMK1;DXS1;IDS1;IDI1;HDS1;MEC1;DXR1;CMS1
triacylglycerol degradation	803	496	39	24	0.583331	0.98566	FAP121;CGL76;TGL9;TGL12;AGP3;TGL13;TGL14;TGL16;FAP12;TGL17;PHC45;LIP2;TGL18;LIP1;STA1;GEA1;AGP2;LIP3;TGL20;TGL21
dTDP-&beta;-L-rhamnose biosynthesis	803	496	7	5	0.45852	0.98566	SNE10;GPM1;RHM1;PGM1;CPLD66;RHM2
Organic Nitrogen Assimilation	803	496	7	4	0.744455	0.98566	LAO3;DUR2;OTA1;UOX1;XDH1
aerobic respiration III (alternative oxidase pathway)	803	496	29	14	0.955409	0.98566	NUOS4;AOX2;PTOX2;SDH2;NUO21;NUO6;NUOB18;CAG2;NUO9;PTOX1;NUO3;NUOA9;AOX1;NUO11;NUO7;CAG3;NUO5;NUO13;NUO10;NUOS5;NUO8;CAG1;NUOS1;NUOB14;NUOB10;SDH3;NUOB13;NUOS4B
aerobic respiration I (cytochrome c)	803	496	11	4	0.978843	0.98566	COX2B;COX2A;RIP1;COX3;COX12;MPPA2;QCR1;COX4;PPR9;CYC1;MPPA1
photosynthesis light reactions	803	496	31	21	0.309187	0.98566	LHCBM5;PSAI;CGL30;LHCBM1;LHCBM3;PSAD;ALB3.1;PSAE;PSBP9;LHCBM4;LHCBM9;LHCBM8;LHCBM6;PSBP6;PSAH;PSAO1;PSBP4;PSBQ;PSAF;CGLD14;PETC;PSAL;PSBS2;PSAG;LHCBM7;LHCBM2;LHCB5;LHCB4;PSAK;PSAN;PSBX
L-tryptophan biosynthesis	803	496	6	4	0.581064	0.98566	MAA7;PRT1;ASB2;TRPA1;IGS1
folate transformations II (plants)	803	496	12	6	0.872918	0.98566	METH;GCSH;SHMT2;SHMT3;SHMT1
molybdopterin biosynthesis	803	496	7	2	0.98566	0.98566	CNX1G;CNX6;PIN3;CNX3;CNX2
very long chain fatty acid biosynthesis I	803	496	16	8	0.890972	0.98566	FAE1;FAE3;FAE4;ADH11;PKS3
guanosine nucleotides degradation I	803	496	8	6	0.352479	0.98566	FAP215;FPN2;FPN3;HAD4
L-cysteine biosynthesis I	803	496	6	4	0.581064	0.98566	OASTL3;OASTL1;SAT1;OASTL2;OASTL4;SAT2
chlorophyll <i>a</i> degradation I	803	496	9	5	0.770416	0.98566	NYE1;PAO2
L-methionine biosynthesis II	803	496	6	5	0.260843	0.98566	METE;HSK1;HSK2
stearate biosynthesis IV	803	496	6	4	0.581064	0.98566	CGL105
lipid-dependent phytate biosynthesis II (via Ins(1,3,4)P<sub>3</sub>)	803	496	6	2	0.967121	0.98566	ITPK1;IPK1;ITPK2;PMK
1,3-&beta;-D-glucan biosynthesis	803	496	7	4	0.744455	0.98566	GSL3;CALS2;CALS1;GSL4;GSL1;GSL2;FAP228
glycerol-3-phosphate shuttle	803	496	5	3	0.713136	0.98566	GPD2;GPD3;GPD4;GPD1
2-oxoisovalerate decarboxylation to isobutanoyl-CoA	803	496	7	4	0.744455	0.98566	TMPK;DLA4;DLD1;DLD2
L-valine biosynthesis	803	496	5	4	0.367583	0.98566	AAD1;ALS2;AAI1;ALS1
glycolipid desaturation	803	496	6	3	0.845208	0.98566	FAD5C;FAD5A;FAD6
UDP-&alpha;-D-galactofuranose biosynthesis	803	496	5	4	0.367583	0.98566	UGE;AOF3;UXE;GAL1
nitrite reduction (hemoglobin)	803	496	10	5	0.86326	0.98566	THB4;THB3;THB1
phylloquinol biosynthesis	803	496	5	2	0.926483	0.98566	NDA7;NDA5;COQ5C
diphthamide biosynthesis II (eukaryotes)	803	496	6	4	0.581064	0.98566	CGL150
phosphatidate metabolism, as a signaling molecule	803	496	9	4	0.920249	0.98566	PHO4;KDG1;KDG3;HRP3;PLD6
L-ascorbate biosynthesis I (plants, L-galactose pathway)	803	496	9	6	0.527124	0.98566	GME;ALO1;CPLD4
L-asparagine degradation I	803	496	5	3	0.713136	0.98566
adenosine ribonucleotides <i>de novo</i> biosynthesis	803	496	8	5	0.635254	0.98566	ADK1;ADK6;ADK3;FAP42;ADK4;CPLD12
L-serine biosynthesis I	803	496	5	3	0.713136	0.98566	PST1;PGD1
pentose phosphate pathway (oxidative branch) I	803	496	5	3	0.713136	0.98566	PGL2;GLD2;GND1;PGL1;GLD1
UDP-<i>N</i>-acetyl-D-glucosamine biosynthesis II	803	496	6	2	0.967121	0.98566	ATF1;PHM1;GLK1
vitamin E biosynthesis (tocopherols)	803	496	7	2	0.98566	0.98566	VTE4;HPT1;VTE6;VTE3
violaxanthin, antheraxanthin and zeaxanthin interconversion	803	496	5	2	0.926483	0.98566	VDR1;ZXE5;ZEP1
thiosulfate disproportionation IV (rhodanese)	803	496	7	4	0.744455	0.98566	TSU1
chlorophyll <i>a</i> degradation II	803	496	5	4	0.367583	0.98566	HLD3;CPLD60

### Sheet: Constant-acetate-25vs40
Term	TotalNumberOfFunctionalTerms	TotalNumberOfDETrancripts	NumberOfTranscriptsInBin	NumberOfDETranscriptsInBin	PValue	FDR	AvailableTrivialNamesInBin
pseudouridine degradation	803	587	5	5	0.207785	0.993952	PUS4;PUS12;PUS13;CPK8
ascorbate glutathione cycle	803	587	8	5	0.859341	0.993952	APX1;GRX6;APX4;APX2;GRX1;LCI2
fatty acid biosynthesis initiation (mitochondria)	803	587	6	4	0.800116	0.993952	MCT2;BCX1;ACC1;MCT1;BCC1;BCC2
glycolysis I (from glucose 6-phosphate)	803	587	28	17	0.953185	0.993952	CPK6;FBA2;FBA4;PYK5;PYK4;PGM5;PGI1;PGM7;CPK2;FBA3;PYK3;PFK1;PGM1;PYK2;PYK6;FBP1;GAP2;PGK2;FBA1;PGK1;GAP1;FBP2;PGH1;PGM9;PYK1;PFK2;TPIC1
reductive TCA cycle I	803	587	10	8	0.46865	0.993952	ACLB1;ACH1;SCLA1;IDH3;ACLA1;FUM1;PYC1;FUM2;SCLB1
flavin biosynthesis I (bacteria and plants)	803	587	17	11	0.856194	0.993952	RFS2;CPLD56;CPLD2;RFS1;RFK3;HAD3;GCH2;RFD1;HAD7;RIBFL1;RFK2;GCH3;PUS5;RFD2
phosphate acquisition	803	587	8	6	0.630921	0.993952	TEF8;MPA7;APT3;APT1;PTP6
tetrapyrrole biosynthesis I (from glutamate)	803	587	6	3	0.952123	0.993952	ALAD;PBGD2;GSA1;HEMA1;UROS1;PBGD1
starch degradation II	803	587	6	5	0.488997	0.993952	EYE3;DSP8;STA11;PWD1
L-leucine degradation I	803	587	9	7	0.547311	0.993952	BCA2;BCA3;BCA1
3,8-divinyl-chlorophyllide <i>a</i> biosynthesis I (aerobic, light-dependent)	803	587	16	14	0.151193	0.993952	CPX2;CHLD;CHLI1;CHLH1;CRD1;PPX1;UROD1;CHLH2;CGL78;CHLI2;CTH1;CHLM;UROD3;UROD2;CPX1
glutaminyl-tRNA<sup>gln</sup> biosynthesis via transamidation	803	587	14	12	0.227494	0.993952	GUA1;ASN1;ADC1;ANS1;GAT1;PYR7;HIS7;GSN1;ASB1;PDX1
thiamine diphosphate biosynthesis IV (eukaryotes)	803	587	5	3	0.87612	0.993952	TPK1
chlorophyll cycle	803	587	5	2	0.979797	0.993952	CAO1;CPLD65;NYC1
pyrimidine deoxyribonucleotides <i>de novo</i> biosynthesis I	803	587	18	17	0.0258754	0.993952	FAP75;FAP340;MPA8;RIR1;FAP385;RIR2;RIR3;MPA2;FAP67;DAAK1;FAP103;RSP23;NSG10
<i>trans</i>-lycopene biosynthesis II (oxygenic phototrophs and green sulfur bacteria)	803	587	10	7	0.730853	0.993952	PSY1;ZDS1;PDS1;AOF7;AOF8
protein <i>N</i>-glycosylation initial phase (eukaryotic)	803	587	9	8	0.255456	0.993952	ALG2;DPM1;ALG11;ALG8;GTR16;GTR4;ALG7;ALG6;ALG10
phospholipases	803	587	12	6	0.979399	0.993952	PLA2;TGL2;CGL69;FAP366;TGL22;FAP214
pyridoxal 5'-phosphate salvage II (plants)	803	587	7	5	0.716578	0.993952	CPLD26;PDX2;CPLD3;RSP5
reactive oxygen species degradation	803	587	9	5	0.93584	0.993952	MSD1;CAT2;GPX2;FSD1;CAT1;MSD4;MSD2;MSD3;GPX1
tetrahydrofolate biosynthesis II	803	587	9	5	0.93584	0.993952	FPG1;FPG2
superpathway of L-threonine biosynthesis	803	587	5	4	0.592703	0.993952	AST3;AST4;AST5;AST1
thioredoxin pathway	803	587	7	4	0.911499	0.993952	NTR2;NTRC1;GRX3;NTR3;NTR1;GRX2
xylogalacturonan biosynthesis	803	587	33	25	0.451324	0.993952	ELG31;ELG12;ELG36;ELG1;ELG4;ELG5;ELG6;ELG11;ELG32;ELG37;ELG30;ELG20;ELG14;ELG38;ELG3;ELG15;ELG22;ELG21;ELG39;ELG24;ELG40;ELG41;ELG27;ELG10;ELG34;ELG8;ELG42;ELG18;ELG7;ELG35;ELG28;ELG44;ELG9
pyruvate decarboxylation to acetyl CoA I	803	587	8	3	0.993952	0.993952	PDC2;DLA2;PDH2;DLA3;PDC1;DLA1;PDH1
D-<i>myo</i>-inositol (1,4,5)-trisphosphate biosynthesis	803	587	8	6	0.630921	0.993952	PIK1;PIS1;PIK3;DIV31;FAP227
octanoyl-[acyl-carrier protein] biosynthesis (mitochondria, yeast)	803	587	8	6	0.630921	0.993952	KAR1;HAD1;PKS1
sphingolipid biosynthesis (plants)	803	587	7	3	0.982592	0.993952	KDG2
L-histidine biosynthesis	803	587	5	4	0.592703	0.993952	HIS3;HIS6;HIS4;HIS5;HDH1
diacylglycerol and triacylglycerol biosynthesis	803	587	22	17	0.433422	0.993952	PDAT1;DGAT1;PLSB1;DGTT4;CAM12;DGTT3;LPN1;DGTT1;CPLD15;GDP8;PGA5
L-lysine biosynthesis VI	803	587	7	6	0.397965	0.993952	DPS1;DPD1;DAE1;DPR1;OAD1;DPA1
assimilatory sulfate reduction II	803	587	5	4	0.592703	0.993952	ATS2;ATS1;SIR4;EYE2
L-homoserine biosynthesis	803	587	5	3	0.87612	0.993952	HSD1;KCN2;ASD1;AHD1;ASK1
glycerophosphodiester degradation	803	587	7	6	0.397965	0.993952	GPD9;GDP4;GDP6;GDP1;GDP5
ammonia assimilation cycle II	803	587	6	4	0.800116	0.993952	GLN1;GLN4;GSF1;GLN3;GLN2
pentose phosphate pathway (non-oxidative branch) I	803	587	9	8	0.255456	0.993952	RPE2;RPI1;RPI2;RPE1;TAL2;TAL1;TAL3;TRK1
starch biosynthesis	803	587	9	8	0.255456	0.993952	SSS2;SSS1;SSS6;SSS3;SSS5;SS4
ATP biosynthesis	803	587	14	13	0.0747671	0.993952	ATP1A;ATP1B;ATPC;ATP15;ATPVD2;ATPVF;ATPVA1;ATPD;ATPVG;ATPVH;ATP3;ATP2;ATPVE;ATPVB
4-aminobutanoate degradation I	803	587	13	10	0.520295	0.993952	MOT11;SSA11;TTL6;TTL10;ALD6;TTL14;TTL15;TTLL9
Calvin-Benson-Bassham cycle	803	587	6	4	0.800116	0.993952	RBCS1;RBCS2;SEBP1;GAP3;PRK1;SBP2
gluconeogenesis I	803	587	11	8	0.660425	0.993952	MDY3;PCK1;MDN1;MME6;MME1;MDY2;MDY4;MME5;MME3;MME2
methylerythritol phosphate pathway II	803	587	9	5	0.93584	0.993952	CMK1;DXS1;IDS1;IDI1;HDS1;MEC1;DXR1;CMS1
L-arginine biosynthesis II (acetyl cycle)	803	587	6	3	0.952123	0.993952	LCI8;ARG9;NAGK1;NGS1
lutein biosynthesis	803	587	5	3	0.87612	0.993952	LCYE1;CYP97C3
coenzyme A biosynthesis I (bacteria)	803	587	6	5	0.488997	0.993952	COA3;COA4;STA3;COA6;COA7;COA5
triacylglycerol degradation	803	587	39	30	0.365731	0.993952	FAP121;CGL76;TGL9;TGL12;AGP3;TGL13;TGL14;TGL16;FAP12;TGL17;PHC45;LIP2;TGL18;LIP1;STA1;GEA1;AGP2;LIP3;TGL20;TGL21
dTDP-&beta;-L-rhamnose biosynthesis	803	587	7	4	0.911499	0.993952	SNE10;GPM1;RHM1;PGM1;CPLD66;RHM2
Organic Nitrogen Assimilation	803	587	7	6	0.397965	0.993952	LAO3;DUR2;OTA1;UOX1;XDH1
aerobic respiration III (alternative oxidase pathway)	803	587	29	24	0.16334	0.993952	NUOS4;AOX2;PTOX2;SDH2;NUO21;NUO6;NUOB18;CAG2;NUO9;PTOX1;NUO3;NUOA9;AOX1;NUO11;NUO7;CAG3;NUO5;NUO13;NUO10;NUOS5;NUO8;CAG1;NUOS1;NUOB14;NUOB10;SDH3;NUOB13;NUOS4B
aerobic respiration I (cytochrome c)	803	587	11	10	0.158919	0.993952	COX2B;COX2A;RIP1;COX3;COX12;MPPA2;QCR1;COX4;PPR9;CYC1;MPPA1
photosynthesis light reactions	803	587	31	23	0.538296	0.993952	LHCBM5;PSAI;CGL30;LHCBM1;LHCBM3;PSAD;ALB3.1;PSAE;PSBP9;LHCBM4;LHCBM9;LHCBM8;LHCBM6;PSBP6;PSAH;PSAO1;PSBP4;PSBQ;PSAF;CGLD14;PETC;PSAL;PSBS2;PSAG;LHCBM7;LHCBM2;LHCB5;LHCB4;PSAK;PSAN;PSBX
L-tryptophan biosynthesis	803	587	6	5	0.488997	0.993952	MAA7;PRT1;ASB2;TRPA1;IGS1
folate transformations II (plants)	803	587	12	9	0.589508	0.993952	METH;GCSH;SHMT2;SHMT3;SHMT1
molybdopterin biosynthesis	803	587	7	4	0.911499	0.993952	CNX1G;CNX6;PIN3;CNX3;CNX2
very long chain fatty acid biosynthesis I	803	587	16	13	0.337205	0.993952	FAE1;FAE3;FAE4;ADH11;PKS3
guanosine nucleotides degradation I	803	587	8	6	0.630921	0.993952	FAP215;FPN2;FPN3;HAD4
L-cysteine biosynthesis I	803	587	6	4	0.800116	0.993952	OASTL3;OASTL1;SAT1;OASTL2;OASTL4;SAT2
chlorophyll <i>a</i> degradation I	803	587	9	7	0.547311	0.993952	NYE1;PAO2
L-methionine biosynthesis II	803	587	6	2	0.993633	0.993952	METE;HSK1;HSK2
stearate biosynthesis IV	803	587	6	5	0.488997	0.993952	CGL105
lipid-dependent phytate biosynthesis II (via Ins(1,3,4)P<sub>3</sub>)	803	587	6	3	0.952123	0.993952	ITPK1;IPK1;ITPK2;PMK
1,3-&beta;-D-glucan biosynthesis	803	587	7	6	0.397965	0.993952	GSL3;CALS2;CALS1;GSL4;GSL1;GSL2;FAP228
glycerol-3-phosphate shuttle	803	587	5	4	0.592703	0.993952	GPD2;GPD3;GPD4;GPD1
2-oxoisovalerate decarboxylation to isobutanoyl-CoA	803	587	7	6	0.397965	0.993952	TMPK;DLA4;DLD1;DLD2
L-valine biosynthesis	803	587	5	3	0.87612	0.993952	AAD1;ALS2;AAI1;ALS1
superpathway of fermentation (<i>Chlamydomonas reinhardtii</i>)	803	587	6	3	0.952123	0.993952	HYDA1;LDH1;HYDA2;ADH13;ADH1
glycolipid desaturation	803	587	6	5	0.488997	0.993952	FAD5C;FAD5A;FAD6
UDP-&alpha;-D-galactofuranose biosynthesis	803	587	5	5	0.207785	0.993952	UGE;AOF3;UXE;GAL1
nitrite reduction (hemoglobin)	803	587	10	6	0.899074	0.993952	THB4;THB3;THB1
phylloquinol biosynthesis	803	587	5	3	0.87612	0.993952	NDA7;NDA5;COQ5C
stachyose degradation	803	587	5	4	0.592703	0.993952	UGP1;UAP1;LPB1;USP
diphthamide biosynthesis II (eukaryotes)	803	587	6	5	0.488997	0.993952	CGL150
fatty acid &beta;-oxidation II (plant peroxisome)	803	587	5	5	0.207785	0.993952	ATO1
phosphatidate metabolism, as a signaling molecule	803	587	9	4	0.985912	0.993952	PHO4;KDG1;KDG3;HRP3;PLD6
5-aminoimidazole ribonucleotide biosynthesis I	803	587	5	4	0.592703	0.993952	PURM
NAD salvage pathway V (PNC V cycle)	803	587	6	5	0.488997	0.993952	HDA17;AMI2;HDA18
L-ascorbate biosynthesis I (plants, L-galactose pathway)	803	587	9	8	0.255456	0.993952	GME;ALO1;CPLD4
L-asparagine degradation I	803	587	5	5	0.207785	0.993952
adenosine ribonucleotides <i>de novo</i> biosynthesis	803	587	8	6	0.630921	0.993952	ADK1;ADK6;ADK3;FAP42;ADK4;CPLD12
L-serine biosynthesis I	803	587	5	5	0.207785	0.993952	PST1;PGD1
pentose phosphate pathway (oxidative branch) I	803	587	5	2	0.979797	0.993952	PGL2;GLD2;GND1;PGL1;GLD1
UDP-<i>N</i>-acetyl-D-glucosamine biosynthesis II	803	587	6	3	0.952123	0.993952	ATF1;PHM1;GLK1
vitamin E biosynthesis (tocopherols)	803	587	7	3	0.982592	0.993952	VTE4;HPT1;VTE6;VTE3
violaxanthin, antheraxanthin and zeaxanthin interconversion	803	587	5	4	0.592703	0.993952	VDR1;ZXE5;ZEP1
thiosulfate disproportionation IV (rhodanese)	803	587	7	6	0.397965	0.993952	TSU1
chlorophyll <i>a</i> degradation II	803	587	5	4	0.592703	0.993952	HLD3;CPLD60

### Sheet: Medium
Term	TotalNumberOfFunctionalTerms	TotalNumberOfDETrancripts	NumberOfTranscriptsInBin	NumberOfDETranscriptsInBin	PValue	FDR	AvailableTrivialNamesInBin
triacylglycerol degradation	803	19	39	4	0.0108808	0.0108808	FAP121;CGL76;TGL9;TGL12;AGP3;TGL13;TGL14;TGL16;FAP12;TGL17;PHC45;LIP2;TGL18;LIP1;STA1;GEA1;AGP2;LIP3;TGL20;TGL21

### Sheet: Temperature
Term	TotalNumberOfFunctionalTerms	TotalNumberOfDETrancripts	NumberOfTranscriptsInBin	NumberOfDETranscriptsInBin	PValue	FDR	AvailableTrivialNamesInBin
aerobic respiration III (alternative oxidase pathway)	803	479	29	27	5.03263e-05	0.00402611	NUOS4;AOX2;PTOX2;SDH2;NUO21;NUO6;NUOB18;CAG2;NUO9;PTOX1;NUO3;NUOA9;AOX1;NUO11;NUO7;CAG3;NUO5;NUO13;NUO10;NUOS5;NUO8;CAG1;NUOS1;NUOB14;NUOB10;SDH3;NUOB13;NUOS4B
aerobic respiration I (cytochrome c)	803	479	11	11	0.00324684	0.129874	COX2B;COX2A;RIP1;COX3;COX12;MPPA2;QCR1;COX4;PPR9;CYC1;MPPA1
gluconeogenesis I	803	479	11	10	0.0279201	0.744535	MDY3;PCK1;MDN1;MME6;MME1;MDY2;MDY4;MME5;MME3;MME2
triacylglycerol degradation	803	479	39	29	0.0374166	0.748332	FAP121;CGL76;TGL9;TGL12;AGP3;TGL13;TGL14;TGL16;FAP12;TGL17;PHC45;LIP2;TGL18;LIP1;STA1;GEA1;AGP2;LIP3;TGL20;TGL21
glycolysis I (from glucose 6-phosphate)	803	479	28	21	0.0655235	0.748899	CPK6;FBA2;FBA4;PYK5;PYK4;PGM5;PGI1;PGM7;CPK2;FBA3;PYK3;PFK1;PGM1;PYK2;PYK6;FBP1;GAP2;PGK2;FBA1;PGK1;GAP1;FBP2;PGH1;PGM9;PYK1;PFK2;TPIC1
diacylglycerol and triacylglycerol biosynthesis	803	479	22	17	0.0651554	0.748899	PDAT1;DGAT1;PLSB1;DGTT4;CAM12;DGTT3;LPN1;DGTT1;CPLD15;GDP8;PGA5
pentose phosphate pathway (non-oxidative branch) I	803	479	9	8	0.0666927	0.748899	RPE2;RPI1;RPI2;RPE1;TAL2;TAL1;TAL3;TRK1
L-asparagine degradation I	803	479	5	5	0.0748899	0.748899
adenosine ribonucleotides <i>de novo</i> biosynthesis	803	479	8	7	0.10162	0.903285	ADK1;ADK6;ADK3;FAP42;ADK4;CPLD12
ATP biosynthesis	803	479	14	11	0.116882	0.935055	ATP1A;ATP1B;ATPC;ATP15;ATPVD2;ATPVF;ATPVA1;ATPD;ATPVG;ATPVH;ATP3;ATP2;ATPVE;ATPVB
reductive TCA cycle I	803	479	10	8	0.160124	0.985379	ACLB1;ACH1;SCLA1;IDH3;ACLA1;FUM1;PYC1;FUM2;SCLB1
sphingolipid biosynthesis (plants)	803	479	7	6	0.152985	0.985379	KDG2
L-lysine biosynthesis VI	803	479	7	6	0.152985	0.985379	DPS1;DPD1;DAE1;DPR1;OAD1;DPA1
pseudouridine degradation	803	479	5	2	0.910933	0.993084	PUS4;PUS12;PUS13;CPK8
flavin biosynthesis I (bacteria and plants)	803	479	17	10	0.630379	0.993084	RFS2;CPLD56;CPLD2;RFS1;RFK3;HAD3;GCH2;RFD1;HAD7;RIBFL1;RFK2;GCH3;PUS5;RFD2
phosphate acquisition	803	479	8	3	0.948866	0.993084	TEF8;MPA7;APT3;APT1;PTP6
tetrapyrrole biosynthesis I (from glutamate)	803	479	6	4	0.537067	0.993084	ALAD;PBGD2;GSA1;HEMA1;UROS1;PBGD1
starch degradation II	803	479	6	2	0.957996	0.993084	EYE3;DSP8;STA11;PWD1
L-leucine degradation I	803	479	9	7	0.223863	0.993084	BCA2;BCA3;BCA1
3,8-divinyl-chlorophyllide <i>a</i> biosynthesis I (aerobic, light-dependent)	803	479	16	7	0.940075	0.993084	CPX2;CHLD;CHLI1;CHLH1;CRD1;PPX1;UROD1;CHLH2;CGL78;CHLI2;CTH1;CHLM;UROD3;UROD2;CPX1
glutaminyl-tRNA<sup>gln</sup> biosynthesis via transamidation	803	479	14	9	0.474589	0.993084	GUA1;ASN1;ADC1;ANS1;GAT1;PYR7;HIS7;GSN1;ASB1;PDX1
thiamine diphosphate biosynthesis IV (eukaryotes)	803	479	5	2	0.910933	0.993084	TPK1
chlorophyll cycle	803	479	5	4	0.330304	0.993084	CAO1;CPLD65;NYC1
pyrimidine deoxyribonucleotides <i>de novo</i> biosynthesis I	803	479	18	10	0.728798	0.993084	FAP75;FAP340;MPA8;RIR1;FAP385;RIR2;RIR3;MPA2;FAP67;DAAK1;FAP103;RSP23;NSG10
<i>trans</i>-lycopene biosynthesis II (oxygenic phototrophs and green sulfur bacteria)	803	479	10	6	0.624917	0.993084	PSY1;ZDS1;PDS1;AOF7;AOF8
protein <i>N</i>-glycosylation initial phase (eukaryotic)	803	479	9	4	0.897977	0.993084	ALG2;DPM1;ALG11;ALG8;GTR16;GTR4;ALG7;ALG6;ALG10
phospholipases	803	479	12	7	0.656878	0.993084	PLA2;TGL2;CGL69;FAP366;TGL22;FAP214
pyridoxal 5'-phosphate salvage II (plants)	803	479	7	3	0.901307	0.993084	CPLD26;PDX2;CPLD3;RSP5
reactive oxygen species degradation	803	479	9	5	0.727126	0.993084	MSD1;CAT2;GPX2;FSD1;CAT1;MSD4;MSD2;MSD3;GPX1
tetrahydrofolate biosynthesis II	803	479	9	5	0.727126	0.993084	FPG1;FPG2
superpathway of L-threonine biosynthesis	803	479	5	3	0.676937	0.993084	AST3;AST4;AST5;AST1
thioredoxin pathway	803	479	7	4	0.704139	0.993084	NTR2;NTRC1;GRX3;NTR3;NTR1;GRX2
xylogalacturonan biosynthesis	803	479	33	16	0.934147	0.993084	ELG31;ELG12;ELG36;ELG1;ELG4;ELG5;ELG6;ELG11;ELG32;ELG37;ELG30;ELG20;ELG14;ELG38;ELG3;ELG15;ELG22;ELG21;ELG39;ELG24;ELG40;ELG41;ELG27;ELG10;ELG34;ELG8;ELG42;ELG18;ELG7;ELG35;ELG28;ELG44;ELG9
pyruvate decarboxylation to acetyl CoA I	803	479	8	5	0.586234	0.993084	PDC2;DLA2;PDH2;DLA3;PDC1;DLA1;PDH1
D-<i>myo</i>-inositol (1,4,5)-trisphosphate biosynthesis	803	479	8	4	0.822044	0.993084	PIK1;PIS1;PIK3;DIV31;FAP227
octanoyl-[acyl-carrier protein] biosynthesis (mitochondria, yeast)	803	479	8	4	0.822044	0.993084	KAR1;HAD1;PKS1
L-histidine biosynthesis	803	479	5	2	0.910933	0.993084	HIS3;HIS6;HIS4;HIS5;HDH1
pyruvate fermentation to acetate IV	803	479	5	3	0.676937	0.993084	PFL1;ACK1;PAT2;PAT1;ACK2
assimilatory sulfate reduction II	803	479	5	2	0.910933	0.993084	ATS2;ATS1;SIR4;EYE2
L-homoserine biosynthesis	803	479	5	3	0.676937	0.993084	HSD1;KCN2;ASD1;AHD1;ASK1
glycerophosphodiester degradation	803	479	7	4	0.704139	0.993084	GPD9;GDP4;GDP6;GDP1;GDP5
ammonia assimilation cycle II	803	479	6	3	0.816807	0.993084	GLN1;GLN4;GSF1;GLN3;GLN2
starch biosynthesis	803	479	9	5	0.727126	0.993084	SSS2;SSS1;SSS6;SSS3;SSS5;SS4
4-aminobutanoate degradation I	803	479	13	6	0.899513	0.993084	MOT11;SSA11;TTL6;TTL10;ALD6;TTL14;TTL15;TTLL9
Calvin-Benson-Bassham cycle	803	479	6	4	0.537067	0.993084	RBCS1;RBCS2;SEBP1;GAP3;PRK1;SBP2
methylerythritol phosphate pathway II	803	479	9	4	0.897977	0.993084	CMK1;DXS1;IDS1;IDI1;HDS1;MEC1;DXR1;CMS1
lutein biosynthesis	803	479	5	4	0.330304	0.993084	LCYE1;CYP97C3
dTDP-&beta;-L-rhamnose biosynthesis	803	479	7	2	0.980671	0.993084	SNE10;GPM1;RHM1;PGM1;CPLD66;RHM2
Organic Nitrogen Assimilation	803	479	7	5	0.411764	0.993084	LAO3;DUR2;OTA1;UOX1;XDH1
photosynthesis light reactions	803	479	31	18	0.647736	0.993084	LHCBM5;PSAI;CGL30;LHCBM1;LHCBM3;PSAD;ALB3.1;PSAE;PSBP9;LHCBM4;LHCBM9;LHCBM8;LHCBM6;PSBP6;PSAH;PSAO1;PSBP4;PSBQ;PSAF;CGLD14;PETC;PSAL;PSBS2;PSAG;LHCBM7;LHCBM2;LHCB5;LHCB4;PSAK;PSAN;PSBX
L-tryptophan biosynthesis	803	479	6	5	0.226922	0.993084	MAA7;PRT1;ASB2;TRPA1;IGS1
folate transformations II (plants)	803	479	12	8	0.427535	0.993084	METH;GCSH;SHMT2;SHMT3;SHMT1
molybdopterin biosynthesis	803	479	7	2	0.980671	0.993084	CNX1G;CNX6;PIN3;CNX3;CNX2
guanosine nucleotides degradation I	803	479	8	6	0.307082	0.993084	FAP215;FPN2;FPN3;HAD4
L-cysteine biosynthesis I	803	479	6	2	0.957996	0.993084	OASTL3;OASTL1;SAT1;OASTL2;OASTL4;SAT2
chlorophyll <i>a</i> degradation I	803	479	9	6	0.47352	0.993084	NYE1;PAO2
L-methionine biosynthesis II	803	479	6	4	0.537067	0.993084	METE;HSK1;HSK2
stearate biosynthesis IV	803	479	6	5	0.226922	0.993084	CGL105
1,3-&beta;-D-glucan biosynthesis	803	479	7	4	0.704139	0.993084	GSL3;CALS2;CALS1;GSL4;GSL1;GSL2;FAP228
glycerol-3-phosphate shuttle	803	479	5	2	0.910933	0.993084	GPD2;GPD3;GPD4;GPD1
2-oxoisovalerate decarboxylation to isobutanoyl-CoA	803	479	7	4	0.704139	0.993084	TMPK;DLA4;DLD1;DLD2
L-valine biosynthesis	803	479	5	3	0.676937	0.993084	AAD1;ALS2;AAI1;ALS1
superpathway of fermentation (<i>Chlamydomonas reinhardtii</i>)	803	479	6	3	0.816807	0.993084	HYDA1;LDH1;HYDA2;ADH13;ADH1
glycolipid desaturation	803	479	6	3	0.816807	0.993084	FAD5C;FAD5A;FAD6
UDP-&alpha;-D-galactofuranose biosynthesis	803	479	5	2	0.910933	0.993084	UGE;AOF3;UXE;GAL1
nitrite reduction (hemoglobin)	803	479	10	6	0.624917	0.993084	THB4;THB3;THB1
phylloquinol biosynthesis	803	479	5	2	0.910933	0.993084	NDA7;NDA5;COQ5C
stachyose degradation	803	479	5	2	0.910933	0.993084	UGP1;UAP1;LPB1;USP
diphthamide biosynthesis II (eukaryotes)	803	479	6	3	0.816807	0.993084	CGL150
fatty acid &beta;-oxidation II (plant peroxisome)	803	479	5	4	0.330304	0.993084	ATO1
phosphatidate metabolism, as a signaling molecule	803	479	9	6	0.47352	0.993084	PHO4;KDG1;KDG3;HRP3;PLD6
5-aminoimidazole ribonucleotide biosynthesis I	803	479	5	4	0.330304	0.993084	PURM
NAD salvage pathway V (PNC V cycle)	803	479	6	5	0.226922	0.993084	HDA17;AMI2;HDA18
L-ascorbate biosynthesis I (plants, L-galactose pathway)	803	479	9	6	0.47352	0.993084	GME;ALO1;CPLD4
L-serine biosynthesis I	803	479	5	3	0.676937	0.993084	PST1;PGD1
pentose phosphate pathway (oxidative branch) I	803	479	5	2	0.910933	0.993084	PGL2;GLD2;GND1;PGL1;GLD1
UDP-<i>N</i>-acetyl-D-glucosamine biosynthesis II	803	479	6	3	0.816807	0.993084	ATF1;PHM1;GLK1
thiosulfate disproportionation IV (rhodanese)	803	479	7	3	0.901307	0.993084	TSU1
chlorophyll <i>a</i> degradation II	803	479	5	2	0.910933	0.993084	HLD3;CPLD60
very long chain fatty acid biosynthesis I	803	479	16	5	0.995062	0.995062	FAE1;FAE3;FAE4;ADH11;PKS3
