## Supplemental_Table_1 for "Moderate High Temperature is Beneficial or Detrimental Depending on Carbon Availability in the Green Alga *Chlamydomonas reinhardtii*"

### Sheet: Sheet1
Supplementary Table 1: Gene IDs for RT-qPCR analysis and pathways of interest
Primers, gene IDs, and gene annotations for RT-qPCR analysis, supporting Supplemental Fig. 2
Gene name	Purpose	Gene ID	Gene annotation	phytozome link, v6.1	Forward primer sequence	Reverse primer sequence	Forward primer name	Reverse primer name
CBLP	reference gene	Cre06.g278222	Receptor of activated protein kinase C, old references anotated as G-protein β-subunit-like polypeptide	https://phytozome-next.jgi.doe.gov/report/gene/CreinhardtiiCC_4532_v6_1/Cre06.g278222_4532	GTCATCCACTGCCTGTGCTT	CCTTCTTGCTGGTGATGTTG	RC025	RC026
EIF1A	reference gene	Cre02.g103550	Eukaryotic translation initiation factor 1A, eIF-1A	https://phytozome-next.jgi.doe.gov/report/gene/CreinhardtiiCC_4532_v6_1/Cre02.g103550_4532	ACGACATTGCAGAGATTTGAG	CATTTGCTTCCGTACCTCCA	orz428	orz429
ICL1	Glyoxylate cycle relate genes	Cre06.g282800	Isocitrate lyase	https://phytozome-next.jgi.doe.gov/report/gene/CreinhardtiiCC_4532_v6_1/Cre06.g282800_4532	CGCATACGAGCTGATGAAGG	CATGAAGGGCTTGTCGTACTC	orz1249	orz1250
MAS1	Glyoxylate cycle relate genes	Cre03.g144807	Malate synthase	https://phytozome-next.jgi.doe.gov/report/gene/CreinhardtiiCC_4532_v6_1/Cre03.g144807_4532	TTTCAACAAGCACATGCCCA	CCAGTTCTCCATGTAGGCCA	orz1247	orz1248
PCK1	Gluconeogenesis relate genes	Cre02.g141400	Phosphoenolpyruvate carboxykinase	https://phytozome-next.jgi.doe.gov/report/gene/CreinhardtiiCC_4532_v6_1/Cre02.g141400_4532	GACTACCTGAACACCCTGGA	GTAGATCACAAAGTCGGGCTC	orz1253	orz1254
FBP1	Gluconeogenesis relate genes	Cre07.g338451	Fructose-1,6-bisphosphatase	https://phytozome-next.jgi.doe.gov/report/gene/CreinhardtiiCC_4532_v6_1/Cre07.g338451_4532	CCCAGACTATTCCATTGTGCAG	CTCGCCAATAACCACCACTC	orz1251	orz1252
Genes included in Fig. 2 for pathways of interested
Function group	Gene name	Gene ID	phytozome annotation		phytozome link, v6.1
Acetate uptake	GFY3	Cre17.g700750	Putative acetate transporter		https://phytozome-next.jgi.doe.gov/report/gene/CreinhardtiiCC_4532_v6_1/Cre17.g700750_4532
Acetate assimilation	ACSS or ACS2	Cre01.g055408	Acetyl-CoA synthase		https://phytozome-next.jgi.doe.gov/report/gene/CreinhardtiiCC_4532_v6_1/Cre01.g055408_4532
Acetate assimilation	ACS3	Cre07.g353450	Acetyl-CoA synthetase/ligase		https://phytozome-next.jgi.doe.gov/report/gene/CreinhardtiiCC_4532_v6_1/Cre07.g353450_4532
Acetate assimilation	ACK2	Cre17.g709850	Acetate kinase		https://phytozome-next.jgi.doe.gov/report/gene/CreinhardtiiCC_4532_v6_1/Cre17.g709850_4532
Glyoxylate cycle	ICL1	Cre06.g282800	Isocitrate lyase		https://phytozome-next.jgi.doe.gov/report/gene/CreinhardtiiCC_4532_v6_1/Cre06.g282800_4532
Glyoxylate cycle	MAS1	Cre03.g144807	Malate synthase		https://phytozome-next.jgi.doe.gov/report/gene/CreinhardtiiCC_4532_v6_1/Cre03.g144807_4532
Glyoxylate cycle	MDH1	Cre03.g194850	NAD-dependent malate dehydrogenase 1, chloroplastic		https://phytozome-next.jgi.doe.gov/report/gene/CreinhardtiiCC_4532_v6_1/Cre03.g194850_4532
Glyoxylate cycle	MDH2	Cre10.g423250	malate dehydrogenase 2		https://phytozome-next.jgi.doe.gov/report/gene/CreinhardtiiCC_4532_v6_1/Cre10.g423250_4532
Glyoxylate cycle	MDH4	Cre12.g483950	Malate dehydrogenase 4		https://phytozome-next.jgi.doe.gov/report/gene/CreinhardtiiCC_4532_v6_1/Cre12.g483950_4532
Glyoxylate cycle	CIS2	Cre03.g149100	Citrate synthase		https://phytozome-next.jgi.doe.gov/report/gene/CreinhardtiiCC_4532_v6_1/Cre03.g149100_4532
Gluconeogenesis	PCK1	Cre02.g141400	Phosphoenolpyruvate carboxykinase		https://phytozome-next.jgi.doe.gov/report/gene/CreinhardtiiCC_4532_v6_1/Cre02.g141400_4532
Gluconeogenesis	FBP1	Cre07.g338451	Fructose-1,6-bisphosphatase		https://phytozome-next.jgi.doe.gov/report/gene/CreinhardtiiCC_4532_v6_1/Cre07.g338451_4532
Glycolysis	PYK2	Cre06.g280950	Pyruvate kinase 2		https://phytozome-next.jgi.doe.gov/report/gene/CreinhardtiiCC_4532_v6_1/Cre06.g280950_4532
Glycolysis	PYK3	Cre05.g234700	Pyruvate kinase 3		https://phytozome-next.jgi.doe.gov/report/gene/CreinhardtiiCC_4532_v6_1/Cre05.g234700_4532
Glycolysis	PYK4	Cre03.g144847	Pyruvate kinase 4		https://phytozome-next.jgi.doe.gov/report/gene/CreinhardtiiCC_4532_v6_1/Cre03.g144847_4532
References for genes in pathways of interest
	Genes involved in acetate uptake/assimilation were manually curated based on Durante et. al. (2019) and Johnson et. al. (2013).
	Durante et. al. (2019)	Characterization of the GPR1/FUN34/YaaH protein family in the green microalga Chlamydomonas suggests their role as intracellular membrane acetate channels	Plant Direct. 2019;00:1–14. wileyonlinelibrary.com/journal/pld3 | 1
	Johnson et. al. (2013).	Central Carbon Metabolism and Electron Transport in Chlamydomonas reinhardtii: Metabolic Constraints for Carbon Partitioning between Oil and Starch	Eukaryotic Cell p. 776–793 June 2013 Volume 12 Number 6
	Zhang, Mattoon et al. (2022)	Systems-wide analysis revealed shared and unique responses to moderate and acute high temperatures in the green alga Chlamydomonas reinhardtii.	Commun Biol 5, 460
Genes included in Supplemental Fig. 3
Figure panel	Gene name	Gene ID	phytozome annotation	phytozome link, v6.1	Reference	Paper title
A	HSF1	Cre09.g387150	Heat shock transcription factor 1	https://phytozome-next.jgi.doe.gov/report/gene/CreinhardtiiCC_4532_v6_1/Cre09.g387150_4532	Schulz-Raffelt et al., The Plant Journal, 2007	Heat shock factor 1 is a key regulator of the stress response in Chlamydomonas
B	HSF2	Cre07.g354500	Heat shock transcription factor 2	https://phytozome-next.jgi.doe.gov/report/gene/CreinhardtiiCC_4532_v6_1/Cre07.g354500_4532	Schulz-Raffelt et al., The Plant Journal, 2007	Heat shock factor 1 is a key regulator of the stress response in Chlamydomonas
C	NRR1	Cre16.g673250	nitrogen-responsive regulator 1	https://phytozome-next.jgi.doe.gov/report/gene/CreinhardtiiCC_4532_v6_1/Cre16.g673250_4532	Boyle et al., Journal of Biological Chemistry, 2012	Three Acyltransferases and Nitrogen-responsive Regulator Are Implicated in Nitrogen Starvation-induced Triacylglycerol Accumulation in Chlamydomonas
D	SNRK2.1	Cre02.g075850	SNF-1 related kinase 2A	https://phytozome-next.jgi.doe.gov/report/gene/CreinhardtiiCC_4532_v6_1/Cre02.g075850_4532	lez-Ballester et al., The Plant Cell, 2010	RNA-Seq Analysis of Sulfur-Deprived Chlamydomonas Cells Reveals Aspects of Acclimation Critical for Cell Survival
E	PSR1	Cre12.g495100	Phosphorus starvation response 1	https://phytozome-next.jgi.doe.gov/report/gene/CreinhardtiiCC_4532_v6_1/Cre12.g495100_4532	Bajhaiya et al., Plant Physiology, 2016	PSR1 Is a Global Transcriptional Regulator of Phosphorus Deficiency Responses and Carbon Storage Metabolism in Chlamydomonas reinhardtii
F	CRR1	Cre09.g390023	Copper response regulator 1	https://phytozome-next.jgi.doe.gov/report/gene/CreinhardtiiCC_4532_v6_1/Cre09.g390023_4532	Sommer et al., The Plant Cell, 2010	The CRR1 Nutritional Copper Sensor in Chlamydomonas Contains Two Distinct Metal-Responsive Domains
G	MAPK3	Cre12.g509000	Mitogen-activated protein kinase 3	https://phytozome-next.jgi.doe.gov/report/gene/CreinhardtiiCC_4532_v6_1/Cre12.g509000_4532	Fei et al. BMC Biochemistry, 2017	CrMAPK3 regulates the expression of iron-deficiency-responsive genes in Chlamydomonas reinhardtii
H	DGTT1	Cre12.g557750	Diacylglycerol O-acyltransferase, Type 2	https://phytozome-next.jgi.doe.gov/report/gene/CreinhardtiiCC_4532_v6_1/Cre12.g557750_4532	Légeret et al., Plant, Cell and Environment, 2016	Lipidomic and transcriptomic analyses of Chlamydomonas reinhardtii under heat stress unveil a direct route for the conversion of membrane lipids into storage lipids
I	LCS2	Cre13.g566650	long chain fatty acid CoA ligase	https://phytozome-next.jgi.doe.gov/report/gene/CreinhardtiiCC_4532_v6_1/Cre13.g566650_4532	Li et al., The Plant Cell, 2016	An Indexed, Mapped Mutant Library Enables Reverse Genetics Studies of Biological Processes in Chlamydomonas reinhardtii
